# GC-MS Based Comparative Metabolomics of Host Plants and Insect Gut Extracts

**DOI:** 10.64898/2026.02.20.706851

**Authors:** Rita Dill, Kimberly Smith, Anne Osano, Sheila Okoth, Xavier Cheseto

## Abstract

Herbivorous insects exhibit pronounced metabolic plasticity, enabling adaptation to diverse host plants which complicates pest management strategies. Understanding how plant metabolites are transformed during insect digestion is critical for elucidating plant-insect interactions. We combined gas chromatography-mass spectrometry (GC-MS)-based untargeted metabolomics with UV-Vis quantification of total phenols and flavonoids to compare host plant tissues and insect gut extracts in three systems: fall armyworm (*Spodoptera frugiperda*) larvae on maize (*Zea mays*), silkworm (*Bombyx mori*) on mulberry (*Morus alba*) and desert locust (*Schistocerca gregaria*) on wheatgrass (*Triticum aestivum*). UV-Vis analysis revealed consistent enrichment of total phenols in insect gut relative to host plants (∼1.4-.35-fold), while flavonoids were reduced (∼2-7-fold). GC-MS analyses showed clear separation of gut and plant metabolomes, with <35% shared metabolites and the majority unique to insect guts. Insect extracts were enriched in hydrocarbons, fatty acids, sterols, and terpenoid derivatives, reflecting extensive biochemical transformation. Sex-specific metabolite differences were observed in silkworm and desert locust guts despite identical diets. These findings indicate that herbivorous insect guts act as dynamic biochemical reactors, selectively restructuring plant metabolomes through flavonoid turnover, phenolic enrichment, sterol bioconversion, and lipid assimilation. This conserved metabolic strategy across phylogenetically distinct insects underscores adaptive mechanisms for nutrient acquisition and detoxification, a pathway that can be exploited in plant pest control.
