## Supplementary material for "GC-MS Based Comparative Metabolomics of Host Plants and Insect Gut Extracts": NMDS calculations with table data: calculations for tables 3.3 to 3.10.xlsx

### Sheet: WG_vs_Locust_F
Wheatgrass vs Desert locust female gut
Includes Table 3.1 inclusion flag (union) + Table X shared fold-change calculations.
RT (min)	Compound name	Wheatgrass R1	Wheatgrass R2	Wheatgrass R3	Desert locust female gut R1	Desert locust female gut R2	Desert locust female gut R3	Wheatgrass n	Desert locust female gut n	Wheatgrass present?	Desert locust female gut present?	Include in Table 3.1?	Wheatgrass mean	Wheatgrass SD	Wheatgrass SE	Desert locust female gut mean	Desert locust female gut SD	Desert locust female gut SE	Shared?	Fold Change (Insect/Plant)	Log2(FC)	Status
3.12	3-methyl-2-butanone				2041669	4695574	5212087	0	3	0	1	1				3983110	#NAME?	#NAME?	0
3.2272	Furan, tetrahydro-2-(methoxymethyl)-							0	0	0	0	0							0
3.24	3-Penten-2-ol				2179637	3707336	3633189	0	3	0	1	1				3.17339e+06	#NAME?	#NAME?	0
4.18	2-methyl-2-pentanol				995279	414177	2765924	0	3	0	1	1				1.39179e+06	#NAME?	#NAME?	0
4.2	2,5-dimethyl hexane				1457839	2560696	2048556	0	3	0	1	1				2.02236e+06	#NAME?	#NAME?	0
4.27	3-Methylbutyl formate				1396695	2133820	1920438	0	3	0	1	1				1.81698e+06	#NAME?	#NAME?	0
4.29	2Z-Pentene				73683	207584	2120110	0	3	0	1	1				800459	#NAME?	#NAME?	0
4.36	3-methyl-1-butanol				1936772	4024937	3056580	0	3	0	1	1				3.0061e+06	#NAME?	#NAME?	0
4.9295	Furan, tetrahydro-2,2,5,5-tetramethyl-							0	0	0	0	0							0
4.95	1,3,5-Triazine-2,4(1H,3H)-dione				1371709	750717	713181	0	3	0	1	1				945202	#NAME?	#NAME?	0
5.05	4-methylheptane				28721786	12801285	8960899	0	3	0	1	1				16827990	#NAME?	#NAME?	0
5.0524	Heptane, 4-methyl-				783592	191473	172325	0	3	0	1	1				382463	#NAME?	#NAME?	0
6.04	2,3-Butanediol, [R-(R*,R*)]-				62804	104007	130008	0	3	0	1	1				98939.7	#NAME?	#NAME?	0
6.0995	Octane				4585787	1739930	2174912	0	3	0	1	1				2833543	#NAME?	#NAME?	0
6.73	2,3-dimethylheptane				504705	622051	330696	0	3	0	1	1				485817	#NAME?	#NAME?	0
6.7372	Heptane, 2,4-dimethyl-				6976661	259853	712634	0	3	0	1	1				2649716	#NAME?	#NAME?	0
7.2812	2,4-Dimethyl-1-heptene				61092634	29730673	33001047	0	3	0	1	1				4.12748e+07	#NAME?	#NAME?	0
7.6206	Cyclohexane, 1,2,4-trimethyl-							0	0	0	0	0							0
7.93	4-methyloctane				2179372	3032923	1471131	0	3	0	1	1				2.22781e+06	#NAME?	#NAME?	0
8.67	Cyclohexanone				9015891	8686093	6080265	0	3	0	1	1				7.92742e+06	#NAME?	#NAME?	0
9.17	2-Butenal, 3-methyl-							0	0	0	0	0							0
9.35	Nonane				4862240	3138782	3452660	0	3	0	1	1				3817894	#NAME?	#NAME?	0
9.52	alpha pinene				68590	4072835	3991378	0	3	0	1	1				2.71093e+06	#NAME?	#NAME?	0
10.1594	Nonane, 4-methyl-				350355	11231590	10670010	0	3	0	1	1				7.41732e+06	#NAME?	#NAME?	0
10.84	2,2,6,6-tetramethyl-4-methylene heptane				7611780	8169827	8006430	0	3	0	1	1				7.92935e+06	#NAME?	#NAME?	0
10.9316	Decane<n->				723279	7280473	5824378	0	3	0	1	1				4.60938e+06	#NAME?	#NAME?	0
11.0252	3-Heptene, 2,2,4,6,6-pentamethyl-							0	0	0	0	0							0
11.11	3,3,5-trimethyl heptane				15582188	11399745	14249681	0	3	0	1	1				1.37439e+07	#NAME?	#NAME?	0
11.1188	Undecane, 4-methyl-							0	0	0	0	0							0
11.12	2,6-dimethylnonane				28645978	18606862	22328234	0	3	0	1	1				2.31937e+07	#NAME?	#NAME?	0
11.56	Pentanoic acid				428730	8661032	8487811	0	3	0	1	1				5859191	#NAME?	#NAME?	0
12.01	3,6-dimethyldecane				2098920	479363	557682	0	3	0	1	1				1.04532e+06	#NAME?	#NAME?	0
12.11	Undecane				3870846	3001738	4827156	0	3	0	1	1				3.89991e+06	#NAME?	#NAME?	0
14.34	5-methyl-4-undecene				883802	631004	618383	0	3	0	1	1				711063	#NAME?	#NAME?	0
14.61	4,6-dimethyl undecane				6692644	5131655	6414568	0	3	0	1	1				6.07962e+06	#NAME?	#NAME?	0
14.93	Dodecane				890051	924111	646877	0	3	0	1	1				820346	#NAME?	#NAME?	0
15.01	4,6-dimethyl dodecane				1555689	2106625	2527950	0	3	0	1	1				2.06342e+06	#NAME?	#NAME?	0
15.2138	Benzene, 1,3-bis(1,1-dimethylethyl)-				60676501	30335712	27302140	0	3	0	1	1				3.94381e+07	#NAME?	#NAME?	0
15.62	2,6,10-trimethyl tetradecane				5903249	3173040	3522074	0	3	0	1	1				4.19945e+06	#NAME?	#NAME?	0
16.431	Tridecane							0	0	0	0	0							0
17.54	Cedrene<alpha->				197164	688894	620004	0	3	0	1	1				502021	#NAME?	#NAME?	0
17.68	Tetradecane				1963746	768863	845749	0	3	0	1	1				1192786	#NAME?	#NAME?	0
17.858	Decane, 2-methyl-							0	0	0	0	0							0
18.0978	Nonane, 2,6-dimethyl-				1275189	10458670	6883350	0	3	0	1	1				6.20574e+06	#NAME?	#NAME?	0
18.6828	2,4-bis(1,1-dimethylethyl) phenol				352398	6793267	8491583	0	3	0	1	1				5212416	#NAME?	#NAME?	0
18.788	Phenol, 2,5-bis(1,1-dimethylethyl)-							0	0	0	0	0							0
19.118	Pentadecane							0	0	0	0	0							0
19.48	Dodecanoic acid							0	0	0	0	0							0
20.55	2,6,11,15-tetramethyl hexadecane				2079707	915426	1016122	0	3	0	1	1				1337085	#NAME?	#NAME?	0
20.9935	Pentadecane, 2,6,10-trimethyl-							0	0	0	0	0							0
21.1808	Methyl tetradecanoate							0	0	0	0	0							0
21.474	Heptadecane							0	0	0	0	0							0
21.64	Tetradecanoic acid							0	0	0	0	0							0
21.7658	1-Dodecanol, 3,7,11-trimethyl-							0	0	0	0	0							0
22.25	2-Hexadecene, 3,7,11,15-tetramethyl-, [R-[R*,R*-(E)]]-	570793	862199	513830				3	0	1	0	1	648941	#NAME?	#NAME?				0
22.299	Octadecane							0	0	0	0	0							0
22.32	Phytol, acetate	37336907	36913094	23728298				3	0	1	0	1	32659433	#NAME?	#NAME?				0
22.3625	2-Pentadecanone, 6,10,14-trimethyl-							0	0	0	0	0							0
22.56	3,7,11,15-Tetramethyl-2-hexadecen-1-ol				4752485	13118819	34539799	0	3	0	1	1				1.74704e+07	#NAME?	#NAME?	0
22.8597	Tridecane, 2-methyl-							0	0	0	0	0							0
23.199	7,9-Di-tert-butyl-1-oxaspiro(4,5)deca-6,9-diene-2,8-dione				352398	1732401	1385920	0	3	0	1	1				1.15691e+06	#NAME?	#NAME?	0
23.22	Methyl hexadecanoate	3367454	2527561	2235699	1552907	2610650	2871715	3	3	1	1	1	2710238	#NAME?	#NAME?	2.34509e+06	#NAME?	#NAME?	1	0.865271	-0.208776	Depleted
23.374	Nonadecane							0	0	0	0	0							0
23.55	n-Hexadecanoic acid	5808965	15192222	2329085	3910727	1763364	1780997	3	3	1	1	1	7.77676e+06	#NAME?	#NAME?	2.48503e+06	#NAME?	#NAME?	1	0.319546	-1.64591	Depleted
23.61	4-Nitro-1,3-phenylenediamine				3895230	1449009	1304108	0	3	0	1	1				2.21612e+06	#NAME?	#NAME?	0
23.7783	11-Methyldodecanol				1000103	418364	292854	0	3	0	1	1				570440	#NAME?	#NAME?	0
23.7957	Ethyl hexadecanoate				2837690	2305819	2766982	0	3	0	1	1				2.63683e+06	#NAME?	#NAME?	0
23.83	Eicosane				8191799	2322772	2555049	0	3	0	1	1				4356540	#NAME?	#NAME?	0
24.094	Octadecanal							0	0	0	0	0							0
24.1057	Methyl heptadecanoate							0	0	0	0	0							0
24.7901	Methyl linoleate	7453341	20336411	5000788				3	0	1	0	1	10930180	#NAME?	#NAME?				0
24.8603	9,12,15-Octadecatrienoic acid, methyl ester	14546684	18639169	7742228				3	0	1	0	1	1.36427e+07	#NAME?	#NAME?				0
24.9949	Phytol	22769366	32425116	13427261				3	0	1	0	1	2.28739e+07	#NAME?	#NAME?				0
25.0769	Methyl stearate							0	0	0	0	0							0
25.19	9E-Octadecenoic acid				1209376	885046	1873375	0	3	0	1	1				1322599	#NAME?	#NAME?	0
25.229	9,12,15-Octadecatrienoic acid, (E,E,E)-							0	0	0	0	0							0
25.2406	9,12,15-Octadecatrienoic acid, (Z,Z,Z)-	13033175	65294784	10791976				3	0	1	0	1	29706645	#NAME?	#NAME?				0
25.3927	Octadecanoic acid							0	0	0	0	0							0
26.08	3-methylbutyl pentadecanoate				368634	1486663	1783995	0	3	0	1	1				1.2131e+06	#NAME?	#NAME?	0
26.151	Docosane							0	0	0	0	0							0
26.2527	Butyl citrate	29967838	20857251	1584119				3	0	1	0	1	17469736	#NAME?	#NAME?				0
27.002	Tricosane	4340012	16569951	4755743	2244090	9921894	9425799	3	3	1	1	1	8.55524e+06	#NAME?	#NAME?	7197261	#NAME?	#NAME?	1	0.84127	-0.24936	Depleted
27.0658	4,8,12,16-Tetramethylheptadecan-4-olide	2033893	9381870	6176408				3	0	1	0	1	5864057	#NAME?	#NAME?				0
27.36	Tetracosane				2017586	14601974	7036899	0	3	0	1	1				7.88549e+06	#NAME?	#NAME?	0
27.6099	Heneicosanoic acid, methyl ester							0	0	0	0	0							0
27.83	Tetracosane							0	0	0	0	0							0
27.9842	C20-ol	22507577	57853474	21013870	77776	2932310	3518772	3	3	1	1	1	3.37916e+07	#NAME?	#NAME?	2176286	#NAME?	#NAME?	1	0.0644031	-3.95673	Depleted
28.1	Kaur-16-ene, (8.beta.,13.beta.)-							0	0	0	0	0							0
28.4171	Docosanoic acid, methyl ester							0	0	0	0	0							0
28.626	Pentacosane	11351070	6903958	1275667	5702876	9229077	10916112	3	3	1	1	1	6.51023e+06	#NAME?	#NAME?	8.61602e+06	#NAME?	#NAME?	1	1.32346	0.404313	Enriched
28.9263	Hexacosane	1793664	8843391	6233025	5772458	14875823	14199649	3	3	1	1	1	5623360	#NAME?	#NAME?	1.1616e+07	#NAME?	#NAME?	1	2.06566	1.04661	Enriched
30.0259	Pyrimidine-2,4,6(1H,3H,5H)-trione, 5-[3-[2-(4-tert-butylphenoxy)ethoxy]benzylidene]-				5987805	4357954	3486363	0	3	0	1	1				4.61071e+06	#NAME?	#NAME?	0
30.185	Heptacosane				3642985	1998320	2385205	0	3	0	1	1				2.6755e+06	#NAME?	#NAME?	0
30.4765	13-Docosenamide, (Z)-	7099303	14120125	12215972				3	0	1	0	1	1.11451e+07	#NAME?	#NAME?				0
30.8215	Squalene	7034065	13963148	10904210	4657241	11944471	10750023	3	3	1	1	1	1.06338e+07	#NAME?	#NAME?	9117245	#NAME?	#NAME?	1	0.857383	-0.221988	Depleted
31.07	Octacosane				1350173	28842602	31726862	0	3	0	1	1				20639879	#NAME?	#NAME?	0
32.0735	Vitamin E acetate							0	0	0	0	0							0
32.21	Nonacosane				39217035	2784445	3341334	0	3	0	1	1				1.51143e+07	#NAME?	#NAME?	0
33.1791	.beta.-Tocopherol							0	0	0	0	0							0
33.381	Triacontane							0	0	0	0	0							0
33.4	.gamma.-Tocopherol	5129729	5839926	3314941				3	0	1	0	1	4761532	#NAME?	#NAME?				0
34.5303	Cholesterol				1173906	7145406	5001784	0	3	0	1	1				4.44037e+06	#NAME?	#NAME?	0
34.61	Vitamin E	24013873	1222261	11820193				3	0	1	0	1	12352109	#NAME?	#NAME?				0
34.83	Fumaric acid, 2,4-dimethylpent-3-yl tridecyl ester				2621893	3262018	3098917	0	3	0	1	1				2994276	#NAME?	#NAME?	0
35.46	Cholestane, 4,5-epoxy-, (4.beta.,5.beta.)-				618078	494462	9207879	0	3	0	1	1				3.44014e+06	#NAME?	#NAME?	0
36.118	Hentriacontane							0	0	0	0	0							0
36.29	5-Cholestene-3-ol, 24-methyl-							0	0	0	0	0							0
36.33	Campesterol	11972185	1131278	6125227	453136	399257	564817	3	3	1	1	1	6.40956e+06	#NAME?	#NAME?	472403	#NAME?	#NAME?	1	0.0737029	-3.76214	Depleted
36.94	Stigmasterol	26276928	3098386	14847705	141442	149600	187000	3	3	1	1	1	1.4741e+07	#NAME?	#NAME?	159347	#NAME?	#NAME?	1	0.0108098	-6.53152	Depleted
38.11	.beta.-Sitosterol	29584371	94152	15837961	139119	136159	149774	3	3	1	1	1	1.51722e+07	#NAME?	#NAME?	141684	#NAME?	#NAME?	1	0.00933842	-6.74261	Depleted
38.1924	.gamma.-Sitosterol				152523	12197685	12319661	0	3	0	1	1				8.22329e+06	#NAME?	#NAME?	0
38.32	Stigmastanol				255103	219022	130205	0	3	0	1	1				201443	#NAME?	#NAME?	0
38.87	.beta.-Amyrin							0	0	0	0	0							0
39.0055	Tirucallol							0	0	0	0	0							0
39.91	.alpha.-Amyrin							0	0	0	0	0							0
41.2227	Lanosta-8,24-dien-3-ol, acetate, (3.beta.)-							0	0	0	0	0							0
41.9307	D:B-Friedo-B':A'-neogammacer-5-en-3-ol, (3.beta.)-							0	0	0	0	0							0
41.9949	Androstan-4-one, (5.beta.)-							0	0	0	0	0							0
42.2934	12-Oleanen-3-yl acetate, (3.alpha.)-							0	0	0	0	0							0
42.34	Lup-20(29)-en-3-ol, acetate, (3.beta.)-							0	0	0	0	0							0
45.072	A'-Neogammacer-22(29)-en-3-ol, acetate, (3.beta.,21.beta.)-							0	0	0	0	0							0

### Sheet: WG_vs_Locust_M
Wheatgrass vs Desert locust male gut
Includes Table 3.1 inclusion flag (union) + Table X shared fold-change calculations.
RT (min)	Compound name	Wheatgrass R1	Wheatgrass R2	Wheatgrass R3	Desert locust male gut R1	Desert locust male gut R2	Desert locust male gut R3	Wheatgrass n	Desert locust male gut n	Wheatgrass present?	Desert locust male gut present?	Include in Table 3.1?	Wheatgrass mean	Wheatgrass SD	Wheatgrass SE	Desert locust male gut mean	Desert locust male gut SD	Desert locust male gut SE	Shared?	Fold Change (Insect/Plant)	Log2(FC)	Status
3.12	3-methyl-2-butanone				2303477	496106	595327	0	3	0	1	1				1.13164e+06	#NAME?	#NAME?	0
3.2272	Furan, tetrahydro-2-(methoxymethyl)-							0	0	0	0	0							0
3.24	3-Penten-2-ol				2685176	7674092	836284	0	3	0	1	1				3.73185e+06	#NAME?	#NAME?	0
4.18	2-methyl-2-pentanol							0	0	0	0	0							0
4.2	2,5-dimethyl hexane				2110893	101839	1407604	0	3	0	1	1				1.20678e+06	#NAME?	#NAME?	0
4.27	3-Methylbutyl formate							0	0	0	0	0							0
4.29	2Z-Pentene							0	0	0	0	0							0
4.36	3-methyl-1-butanol				5590335	4104562	1101361	0	3	0	1	1				3.59875e+06	#NAME?	#NAME?	0
4.9295	Furan, tetrahydro-2,2,5,5-tetramethyl-							0	0	0	0	0							0
4.95	1,3,5-Triazine-2,4(1H,3H)-dione				4556063	2036475	761678	0	3	0	1	1				2.45141e+06	#NAME?	#NAME?	0
5.05	4-methylheptane				24037514	8626058	19435214	0	3	0	1	1				17366262	#NAME?	#NAME?	0
5.0524	Heptane, 4-methyl-				245155	565551	713181	0	3	0	1	1				507962	#NAME?	#NAME?	0
6.04	2,3-Butanediol, [R-(R*,R*)]-				2644228	4381307	1838306	0	3	0	1	1				2.95461e+06	#NAME?	#NAME?	0
6.0995	Octane				3360184	1556038	3377371	0	3	0	1	1				2764531	#NAME?	#NAME?	0
6.73	2,3-dimethylheptane				2076950	1984257	1113090	0	3	0	1	1				1.72477e+06	#NAME?	#NAME?	0
6.7372	Heptane, 2,4-dimethyl-				5189301	1817376	4260520	0	3	0	1	1				3.75573e+06	#NAME?	#NAME?	0
7.2812	2,4-Dimethyl-1-heptene				51871871	19376592	38823653	0	3	0	1	1				3.66907e+07	#NAME?	#NAME?	0
7.6206	Cyclohexane, 1,2,4-trimethyl-							0	0	0	0	0							0
7.93	4-methyloctane				2027049	747961	362467	0	3	0	1	1				1.04583e+06	#NAME?	#NAME?	0
8.67	Cyclohexanone				1568845	1509351	3527849	0	3	0	1	1				2202015	#NAME?	#NAME?	0
9.17	2-Butenal, 3-methyl-							0	0	0	0	0							0
9.35	Nonane				2569026	595327	407808	0	3	0	1	1				1.19072e+06	#NAME?	#NAME?	0
9.52	alpha pinene				5772796	104007	811826	0	3	0	1	1				2229543	#NAME?	#NAME?	0
10.1594	Nonane, 4-methyl-				2678358	494627	7001312	0	3	0	1	1				3.39143e+06	#NAME?	#NAME?	0
10.84	2,2,6,6-tetramethyl-4-methylene heptane				133136	769895	4316594	0	3	0	1	1				1739875	#NAME?	#NAME?	0
10.9316	Decane<n->				2120110	719510	7086287	0	3	0	1	1				3.30864e+06	#NAME?	#NAME?	0
11.0252	3-Heptene, 2,2,4,6,6-pentamethyl-							0	0	0	0	0							0
11.11	3,3,5-trimethyl heptane				23355633	4764678	13943080	0	3	0	1	1				1.40211e+07	#NAME?	#NAME?	0
11.1188	Undecane, 4-methyl-							0	0	0	0	0							0
11.12	2,6-dimethylnonane				11259303	5886132	18538568	0	3	0	1	1				1.18947e+07	#NAME?	#NAME?	0
11.56	Pentanoic acid				3711244	1336095	6932168	0	3	0	1	1				3993169	#NAME?	#NAME?	0
12.01	3,6-dimethyldecane				120529	350355	2537511	0	3	0	1	1				1.0028e+06	#NAME?	#NAME?	0
12.11	Undecane				4875427	932370	2120110	0	3	0	1	1				2.64264e+06	#NAME?	#NAME?	0
14.34	5-methyl-4-undecene				5545412	794089	52551	0	3	0	1	1				2130684	#NAME?	#NAME?	0
14.61	4,6-dimethyl undecane				4858567	2178261	6569315	0	3	0	1	1				4535381	#NAME?	#NAME?	0
14.93	Dodecane				1061895	6896417	2618951	0	3	0	1	1				3.52575e+06	#NAME?	#NAME?	0
15.01	4,6-dimethyl dodecane				925379	932661	1977449	0	3	0	1	1				1.2785e+06	#NAME?	#NAME?	0
15.2138	Benzene, 1,3-bis(1,1-dimethylethyl)-				52017255	20854087	39197444	0	3	0	1	1				37356262	#NAME?	#NAME?	0
15.62	2,6,10-trimethyl tetradecane				5492562	1673782	2954318	0	3	0	1	1				3373554	#NAME?	#NAME?	0
16.431	Tridecane							0	0	0	0	0							0
17.54	Cedrene<alpha->				82365	165431	51248	0	3	0	1	1				99681.3	#NAME?	#NAME?	0
17.68	Tetradecane				1171993	1846877	59980	0	3	0	1	1				1.02628e+06	#NAME?	#NAME?	0
17.858	Decane, 2-methyl-							0	0	0	0	0							0
18.0978	Nonane, 2,6-dimethyl-							0	0	0	0	0							0
18.6828	2,4-bis(1,1-dimethylethyl) phenol				7397533	5122372	6048937	0	3	0	1	1				6189614	#NAME?	#NAME?	0
18.788	Phenol, 2,5-bis(1,1-dimethylethyl)-							0	0	0	0	0							0
19.118	Pentadecane							0	0	0	0	0							0
19.48	Dodecanoic acid							0	0	0	0	0							0
20.55	2,6,11,15-tetramethyl hexadecane				1714875	165431	3390053	0	3	0	1	1				1.75679e+06	#NAME?	#NAME?	0
20.9935	Pentadecane, 2,6,10-trimethyl-							0	0	0	0	0							0
21.1808	Methyl tetradecanoate							0	0	0	0	0							0
21.474	Heptadecane							0	0	0	0	0							0
21.64	Tetradecanoic acid							0	0	0	0	0							0
21.7658	1-Dodecanol, 3,7,11-trimethyl-							0	0	0	0	0							0
22.25	2-Hexadecene, 3,7,11,15-tetramethyl-, [R-[R*,R*-(E)]]-	570793	862199	513830				3	0	1	0	1	648941	#NAME?	#NAME?				0
22.299	Octadecane							0	0	0	0	0							0
22.32	Phytol, acetate	37336907	36913094	23728298				3	0	1	0	1	32659433	#NAME?	#NAME?				0
22.3625	2-Pentadecanone, 6,10,14-trimethyl-							0	0	0	0	0							0
22.56	3,7,11,15-Tetramethyl-2-hexadecen-1-ol				1587473	2977964	13118819	0	3	0	1	1				5894752	#NAME?	#NAME?	0
22.8597	Tridecane, 2-methyl-							0	0	0	0	0							0
23.199	7,9-Di-tert-butyl-1-oxaspiro(4,5)deca-6,9-diene-2,8-dione				138883	3638167	5257728	0	3	0	1	1				3.01159e+06	#NAME?	#NAME?	0
23.22	Methyl hexadecanoate	3367454	2527561	2235699	4639941	1555689	2106625	3	3	1	1	1	2710238	#NAME?	#NAME?	2.76742e+06	#NAME?	#NAME?	1	1.0211	0.0301212	Enriched
23.374	Nonadecane							0	0	0	0	0							0
23.55	n-Hexadecanoic acid	5808965	15192222	2329085	1985281	539232	32346297	3	3	1	1	1	7.77676e+06	#NAME?	#NAME?	1.16236e+07	#NAME?	#NAME?	1	1.49466	0.579817	Enriched
23.61	4-Nitro-1,3-phenylenediamine							0	0	0	0	0							0
23.7783	11-Methyldodecanol				13118819	1268827	1653372	0	3	0	1	1				5347006	#NAME?	#NAME?	0
23.7957	Ethyl hexadecanoate							0	0	0	0	0							0
23.83	Eicosane				4404828	2656147	4961886	0	3	0	1	1				4.00762e+06	#NAME?	#NAME?	0
24.094	Octadecanal							0	0	0	0	0							0
24.1057	Methyl heptadecanoate							0	0	0	0	0							0
24.7901	Methyl linoleate	7453341	20336411	5000788				3	0	1	0	1	10930180	#NAME?	#NAME?				0
24.8603	9,12,15-Octadecatrienoic acid, methyl ester	14546684	18639169	7742228				3	0	1	0	1	1.36427e+07	#NAME?	#NAME?				0
24.9949	Phytol	22769366	32425116	13427261	4385898	3087145	9907506	3	3	1	1	1	2.28739e+07	#NAME?	#NAME?	5.79352e+06	#NAME?	#NAME?	1	0.25328	-1.98119	Depleted
25.0769	Methyl stearate							0	0	0	0	0							0
25.19	9E-Octadecenoic acid							0	0	0	0	0							0
25.229	9,12,15-Octadecatrienoic acid, (E,E,E)-							0	0	0	0	0							0
25.2406	9,12,15-Octadecatrienoic acid, (Z,Z,Z)-	13033175	65294784	10791976				3	0	1	0	1	29706645	#NAME?	#NAME?				0
25.3927	Octadecanoic acid				1981276	2610650	2871715	0	3	0	1	1				2.48788e+06	#NAME?	#NAME?	0
26.08	3-methylbutyl pentadecanoate				646877	2740111	4250783	0	3	0	1	1				2.54592e+06	#NAME?	#NAME?	0
26.151	Docosane							0	0	0	0	0							0
26.2527	Butyl citrate	29967838	20857251	1584119				3	0	1	0	1	17469736	#NAME?	#NAME?				0
27.002	Tricosane	4340012	16569951	4755743	5702876	9229077	8980259	3	3	1	1	1	8.55524e+06	#NAME?	#NAME?	7.97074e+06	#NAME?	#NAME?	1	0.931679	-0.102094	Depleted
27.0658	4,8,12,16-Tetramethylheptadecan-4-olide	2033893	9381870	6176408				3	0	1	0	1	5864057	#NAME?	#NAME?				0
27.36	Tetracosane							0	0	0	0	0							0
27.6099	Heneicosanoic acid, methyl ester							0	0	0	0	0							0
27.83	Tetracosane							0	0	0	0	0							0
27.9842	C20-ol	22507577	57853474	21013870				3	0	1	0	1	3.37916e+07	#NAME?	#NAME?				0
28.1	Kaur-16-ene, (8.beta.,13.beta.)-							0	0	0	0	0							0
28.4171	Docosanoic acid, methyl ester							0	0	0	0	0							0
28.626	Pentacosane	11351070	6903958	1275667	33333591	18124862	13722948	3	3	1	1	1	6.51023e+06	#NAME?	#NAME?	2.17271e+07	#NAME?	#NAME?	1	3.33738	1.73872	Enriched
28.9263	Hexacosane	1793664	8843391	6233025	2654442	3192361	6573596	3	3	1	1	1	5623360	#NAME?	#NAME?	4140133	#NAME?	#NAME?	1	0.736238	-0.441755	Depleted
30.0259	Pyrimidine-2,4,6(1H,3H,5H)-trione, 5-[3-[2-(4-tert-butylphenoxy)ethoxy]benzylidene]-				5749869	5306008	1698894	0	3	0	1	1				4.25159e+06	#NAME?	#NAME?	0
30.185	Heptacosane				2623725	749894	42439986	0	3	0	1	1				1.52712e+07	#NAME?	#NAME?	0
30.4765	13-Docosenamide, (Z)-	7099303	14120125	12215972				3	0	1	0	1	1.11451e+07	#NAME?	#NAME?				0
30.8215	Squalene	7034065	13963148	10904210	1893255	6514584	2711829	3	3	1	1	1	1.06338e+07	#NAME?	#NAME?	3706556	#NAME?	#NAME?	1	0.348563	-1.52051	Depleted
31.07	Octacosane				2062082	14143957	5338167	0	3	0	1	1				7181402	#NAME?	#NAME?	0
32.0735	Vitamin E acetate							0	0	0	0	0							0
32.21	Nonacosane				1693206	9005848	23135858	0	3	0	1	1				11278304	#NAME?	#NAME?	0
33.1791	.beta.-Tocopherol							0	0	0	0	0							0
33.381	Triacontane							0	0	0	0	0							0
33.4	.gamma.-Tocopherol	5129729	5839926	3314941				3	0	1	0	1	4761532	#NAME?	#NAME?				0
34.5303	Cholesterol				6633019	15106001	25283157	0	3	0	1	1				15674059	#NAME?	#NAME?	0
34.61	Vitamin E	24013873	1222261	11820193				3	0	1	0	1	12352109	#NAME?	#NAME?				0
34.83	Fumaric acid, 2,4-dimethylpent-3-yl tridecyl ester							0	0	0	0	0							0
35.46	Cholestane, 4,5-epoxy-, (4.beta.,5.beta.)-							0	0	0	0	0							0
36.118	Hentriacontane							0	0	0	0	0							0
36.29	5-Cholestene-3-ol, 24-methyl-							0	0	0	0	0							0
36.33	Campesterol	11972185	1131278	6125227	555088	496225	728336	3	3	1	1	1	6.40956e+06	#NAME?	#NAME?	593216	#NAME?	#NAME?	1	0.0925518	-3.4336	Depleted
36.94	Stigmasterol	26276928	3098386	14847705	167152	200582	785347	3	3	1	1	1	1.4741e+07	#NAME?	#NAME?	384360	#NAME?	#NAME?	1	0.0260742	-5.26123	Depleted
38.11	.beta.-Sitosterol	29584371	94152	15837961	83644	268746	577384	3	3	1	1	1	1.51722e+07	#NAME?	#NAME?	309925	#NAME?	#NAME?	1	0.0204272	-5.61337	Depleted
38.1924	.gamma.-Sitosterol				271622	10840945	8195372	0	3	0	1	1				6.43598e+06	#NAME?	#NAME?	0
38.32	Stigmastanol				199177	453533	439699	0	3	0	1	1				364136	#NAME?	#NAME?	0
38.87	.beta.-Amyrin							0	0	0	0	0							0
39.0055	Tirucallol							0	0	0	0	0							0
39.91	.alpha.-Amyrin							0	0	0	0	0							0
41.2227	Lanosta-8,24-dien-3-ol, acetate, (3.beta.)-							0	0	0	0	0							0
41.9307	D:B-Friedo-B':A'-neogammacer-5-en-3-ol, (3.beta.)-							0	0	0	0	0							0
41.9949	Androstan-4-one, (5.beta.)-							0	0	0	0	0							0
42.2934	12-Oleanen-3-yl acetate, (3.alpha.)-							0	0	0	0	0							0
42.34	Lup-20(29)-en-3-ol, acetate, (3.beta.)-							0	0	0	0	0							0
45.072	A'-Neogammacer-22(29)-en-3-ol, acetate, (3.beta.,21.beta.)-							0	0	0	0	0							0

### Sheet: Mul_vs_Silk_F
Mulberry vs Silkworm female gut
Includes Table 3.1 inclusion flag (union) + Table X shared fold-change calculations.
RT (min)	Compound name	Mulberry R1	Mulberry R2	Mulberry R3	Silkworm female gut R1	Silkworm female gut R2	Silkworm female gut R3	Mulberry n	Silkworm female gut n	Mulberry present?	Silkworm female gut present?	Include in Table 3.1?	Mulberry mean	Mulberry SD	Mulberry SE	Silkworm female gut mean	Silkworm female gut SD	Silkworm female gut SE	Shared?	Fold Change (Insect/Plant)	Log2(FC)	Status
3.12	3-methyl-2-butanone							0	0	0	0	0							0
3.2272	Furan, tetrahydro-2-(methoxymethyl)-				5287489	2323495	173947	0	3	0	1	1				2594977	#NAME?	#NAME?	0
3.24	3-Penten-2-ol							0	0	0	0	0							0
4.18	2-methyl-2-pentanol							0	0	0	0	0							0
4.2	2,5-dimethyl hexane							0	0	0	0	0							0
4.27	3-Methylbutyl formate							0	0	0	0	0							0
4.29	2Z-Pentene							0	0	0	0	0							0
4.36	3-methyl-1-butanol							0	0	0	0	0							0
4.9295	Furan, tetrahydro-2,2,5,5-tetramethyl-							0	0	0	0	0							0
4.95	1,3,5-Triazine-2,4(1H,3H)-dione							0	0	0	0	0							0
5.05	4-methylheptane							0	0	0	0	0							0
5.0524	Heptane, 4-methyl-				23651507	21078848	14542660	0	3	0	1	1				1.97577e+07	#NAME?	#NAME?	0
6.04	2,3-Butanediol, [R-(R*,R*)]-							0	0	0	0	0							0
6.0995	Octane				3520046	3468553	2309151	0	3	0	1	1				3099250	#NAME?	#NAME?	0
6.73	2,3-dimethylheptane							0	0	0	0	0							0
6.7372	Heptane, 2,4-dimethyl-				4553961	4069130	2580885	0	3	0	1	1				3.73466e+06	#NAME?	#NAME?	0
7.2812	2,4-Dimethyl-1-heptene				45645862	40046570	24223514	0	3	0	1	1				3.66386e+07	#NAME?	#NAME?	0
7.6206	Cyclohexane, 1,2,4-trimethyl-				721881	544086		0	2	0	1	1				632984	#NAME?	#NAME?	0
7.93	4-methyloctane							0	0	0	0	0							0
8.67	Cyclohexanone							0	0	0	0	0							0
9.17	2-Butenal, 3-methyl-							0	0	0	0	0							0
9.35	Nonane							0	0	0	0	0							0
9.52	alpha pinene							0	0	0	0	0							0
10.1594	Nonane, 4-methyl-				2252270	2716512	9516022	0	3	0	1	1				4828268	#NAME?	#NAME?	0
10.84	2,2,6,6-tetramethyl-4-methylene heptane							0	0	0	0	0							0
10.9316	Decane<n->				1810146	2638581	7669025	0	3	0	1	1				4.03925e+06	#NAME?	#NAME?	0
11.0252	3-Heptene, 2,2,4,6,6-pentamethyl-				1865599	2378093	1057098	0	3	0	1	1				1766930	#NAME?	#NAME?	0
11.11	3,3,5-trimethyl heptane							0	0	0	0	0							0
11.1188	Undecane, 4-methyl-				11700579	13579243	4744962	0	3	0	1	1				1.00083e+07	#NAME?	#NAME?	0
11.12	2,6-dimethylnonane							0	0	0	0	0							0
11.56	Pentanoic acid							0	0	0	0	0							0
12.01	3,6-dimethyldecane							0	0	0	0	0							0
12.11	Undecane							0	0	0	0	0							0
14.34	5-methyl-4-undecene							0	0	0	0	0							0
14.61	4,6-dimethyl undecane							0	0	0	0	0							0
14.93	Dodecane				6166406	3515545	2416183	0	3	0	1	1				4.03271e+06	#NAME?	#NAME?	0
15.01	4,6-dimethyl dodecane							0	0	0	0	0							0
15.2138	Benzene, 1,3-bis(1,1-dimethylethyl)-				45227961	40176824	24496486	0	3	0	1	1				36633757	#NAME?	#NAME?	0
15.62	2,6,10-trimethyl tetradecane							0	0	0	0	0							0
16.431	Tridecane				22058160	1585978	11150946	0	3	0	1	1				1.15984e+07	#NAME?	#NAME?	0
17.54	Cedrene<alpha->							0	0	0	0	0							0
17.68	Tetradecane							0	0	0	0	0							0
17.858	Decane, 2-methyl-				1866935	3083247	1343435	0	3	0	1	1				2.09787e+06	#NAME?	#NAME?	0
18.0978	Nonane, 2,6-dimethyl-				3120324	6370028	2138508	0	3	0	1	1				3.87629e+06	#NAME?	#NAME?	0
18.6828	2,4-bis(1,1-dimethylethyl) phenol				10328007	5651709	3082619	0	3	0	1	1				6.35411e+06	#NAME?	#NAME?	0
18.788	Phenol, 2,5-bis(1,1-dimethylethyl)-				832997	6006030	6397341	0	3	0	1	1				4.41212e+06	#NAME?	#NAME?	0
19.118	Pentadecane				1391702	1428950	817434	0	3	0	1	1				1.2127e+06	#NAME?	#NAME?	0
19.48	Dodecanoic acid							0	0	0	0	0							0
20.55	2,6,11,15-tetramethyl hexadecane							0	0	0	0	0							0
20.9935	Pentadecane, 2,6,10-trimethyl-				3634507	3541588	2492574	0	3	0	1	1				3.22289e+06	#NAME?	#NAME?	0
21.1808	Methyl tetradecanoate	256635	660684	706717				3	0	1	0	1	541345	#NAME?	#NAME?				0
21.474	Heptadecane				4211868	4184476	4012967	0	3	0	1	1				4136437	#NAME?	#NAME?	0
21.64	Tetradecanoic acid							0	0	0	0	0							0
21.7658	1-Dodecanol, 3,7,11-trimethyl-				7947411	4318188	1330396	0	3	0	1	1				4.532e+06	#NAME?	#NAME?	0
22.25	2-Hexadecene, 3,7,11,15-tetramethyl-, [R-[R*,R*-(E)]]-							0	0	0	0	0							0
22.299	Octadecane				1699315	1217779	1071899	0	3	0	1	1				1.32966e+06	#NAME?	#NAME?	0
22.32	Phytol, acetate	14070290	1667398	14822219				3	0	1	0	1	1.01866e+07	#NAME?	#NAME?				0
22.3625	2-Pentadecanone, 6,10,14-trimethyl-	3188172	2624087	4032751				3	0	1	0	1	3281670	#NAME?	#NAME?				0
22.56	3,7,11,15-Tetramethyl-2-hexadecen-1-ol							0	0	0	0	0							0
22.8597	Tridecane, 2-methyl-				2175710	2674665	1256295	0	3	0	1	1				2.03556e+06	#NAME?	#NAME?	0
23.199	7,9-Di-tert-butyl-1-oxaspiro(4,5)deca-6,9-diene-2,8-dione				4619162	5044161	3699807	0	3	0	1	1				4.45438e+06	#NAME?	#NAME?	0
23.22	Methyl hexadecanoate							0	0	0	0	0							0
23.374	Nonadecane				2587759	1355307	691544	0	3	0	1	1				1544870	#NAME?	#NAME?	0
23.55	n-Hexadecanoic acid	91480413	61088353	128955438	2780737	45557791	40289967	3	3	1	1	1	9.38414e+07	#NAME?	#NAME?	2.95428e+07	#NAME?	#NAME?	1	0.314817	-1.66742	Depleted
23.61	4-Nitro-1,3-phenylenediamine							0	0	0	0	0							0
23.7783	11-Methyldodecanol				3096959	2546982	2253665	0	3	0	1	1				2.63254e+06	#NAME?	#NAME?	0
23.7957	Ethyl hexadecanoate	3349595	1135270	5546847				3	0	1	0	1	3343904	#NAME?	#NAME?				0
23.83	Eicosane							0	0	0	0	0							0
24.094	Octadecanal				1867220	12507793	9970132	0	3	0	1	1				8.11505e+06	#NAME?	#NAME?	0
24.1057	Methyl heptadecanoate	1886187	2055955	2700072				3	0	1	0	1	2.21407e+06	#NAME?	#NAME?				0
24.7901	Methyl linoleate	40843505	33167871	48671997	1030302	3423381	2331950	3	3	1	1	1	4.08945e+07	#NAME?	#NAME?	2.26188e+06	#NAME?	#NAME?	1	0.0553101	-4.17631	Depleted
24.8603	9,12,15-Octadecatrienoic acid, methyl ester	106724524	99710634	128277857	827334	9516487	6336727	3	3	1	1	1	111571005	#NAME?	#NAME?	5.56018e+06	#NAME?	#NAME?	1	0.0498354	-4.32669	Depleted
24.9949	Phytol	671780304	547316891	701505188	1502310	38719421	22425060	3	3	1	1	1	6.40201e+08	#NAME?	#NAME?	2.08823e+07	#NAME?	#NAME?	1	0.0326183	-4.93817	Depleted
25.0769	Methyl stearate	43765336	44207449	50845609	1230924	1983385	2392332	3	3	1	1	1	46272798	#NAME?	#NAME?	1.86888e+06	#NAME?	#NAME?	1	0.0403883	-4.62992	Depleted
25.19	9E-Octadecenoic acid							0	0	0	0	0							0
25.229	9,12,15-Octadecatrienoic acid, (E,E,E)-	17447199	12823599	18029603				3	0	1	0	1	1.61001e+07	#NAME?	#NAME?				0
25.2406	9,12,15-Octadecatrienoic acid, (Z,Z,Z)-	54962386	23387118	71673599	3092357	977955431	857588264	3	3	1	1	1	50007701	#NAME?	#NAME?	612878684	#NAME?	#NAME?	1	12.2557	3.61538	Enriched
25.3927	Octadecanoic acid				11814652	19638317	44334045	0	3	0	1	1				25262338	#NAME?	#NAME?	0
26.08	3-methylbutyl pentadecanoate							0	0	0	0	0							0
26.151	Docosane				1589546	39095967	34445241	0	3	0	1	1				2.50436e+07	#NAME?	#NAME?	0
26.2527	Butyl citrate							0	0	0	0	0							0
27.002	Tricosane				2581454	55912682	15217241	0	3	0	1	1				24570459	#NAME?	#NAME?	0
27.0658	4,8,12,16-Tetramethylheptadecan-4-olide	23982362	12808791	27922716	27076989	27618401	20587740	3	3	1	1	1	2.15713e+07	#NAME?	#NAME?	2.50944e+07	#NAME?	#NAME?	1	1.16332	0.218252	Enriched
27.36	Tetracosane							0	0	0	0	0							0
27.6099	Heneicosanoic acid, methyl ester	18779590	7496672	26686277				3	0	1	0	1	1.76542e+07	#NAME?	#NAME?				0
27.83	Tetracosane				3892514	59696097	2080509	0	3	0	1	1				2.18897e+07	#NAME?	#NAME?	0
27.9842	C20-ol				5433108	72702056	48811193	0	3	0	1	1				4.23155e+07	#NAME?	#NAME?	0
28.1	Kaur-16-ene, (8.beta.,13.beta.)-							0	0	0	0	0							0
28.4171	Docosanoic acid, methyl ester	14933011	15664869	25285635				3	0	1	0	1	1.86278e+07	#NAME?	#NAME?				0
28.626	Pentacosane				6616009	27305964	37400539	0	3	0	1	1				2.37742e+07	#NAME?	#NAME?	0
28.9263	Hexacosane				5845733	84598293	28551664	0	3	0	1	1				39665230	#NAME?	#NAME?	0
30.0259	Pyrimidine-2,4,6(1H,3H,5H)-trione, 5-[3-[2-(4-tert-butylphenoxy)ethoxy]benzylidene]-							0	0	0	0	0							0
30.185	Heptacosane				3619909	37544900	1753993	0	3	0	1	1				1.43063e+07	#NAME?	#NAME?	0
30.4765	13-Docosenamide, (Z)-							0	0	0	0	0							0
30.8215	Squalene	56794440	54050344	61782536	4948458	25548324	4247538	3	3	1	1	1	57542440	#NAME?	#NAME?	11581440	#NAME?	#NAME?	1	0.201268	-2.31281	Depleted
31.07	Octacosane				3397719	2516464	1014344	0	3	0	1	1				2309509	#NAME?	#NAME?	0
32.0735	Vitamin E acetate	30315204	21686973	38111088				3	0	1	0	1	30037755	#NAME?	#NAME?				0
32.21	Nonacosane							0	0	0	0	0							0
33.1791	.beta.-Tocopherol	11175797	6326019	15064636				3	0	1	0	1	10855484	#NAME?	#NAME?				0
33.381	Triacontane				8737653	44715750	51787450	0	3	0	1	1				3.50803e+07	#NAME?	#NAME?	0
33.4	.gamma.-Tocopherol	26679086	17748076	33584733	2591564	759733	1669124	3	3	1	1	1	26003965	#NAME?	#NAME?	1.67347e+06	#NAME?	#NAME?	1	0.0643546	-3.95781	Depleted
34.5303	Cholesterol				3447313	86093217	64296209	0	3	0	1	1				51278913	#NAME?	#NAME?	0
34.61	Vitamin E	84835582	89393790	110089075				3	0	1	0	1	9.47728e+07	#NAME?	#NAME?				0
34.83	Fumaric acid, 2,4-dimethylpent-3-yl tridecyl ester							0	0	0	0	0							0
35.46	Cholestane, 4,5-epoxy-, (4.beta.,5.beta.)-							0	0	0	0	0							0
36.118	Hentriacontane				2460118	62131930	5509445	0	3	0	1	1				2.33672e+07	#NAME?	#NAME?	0
36.29	5-Cholestene-3-ol, 24-methyl-							0	0	0	0	0							0
36.33	Campesterol	8122492	5360962	8661383	10998443	1991951	2062729	3	3	1	1	1	7.38161e+06	#NAME?	#NAME?	5.01771e+06	#NAME?	#NAME?	1	0.679758	-0.556908	Depleted
36.94	Stigmasterol	4038542	2196770	2057911				3	0	1	0	1	2.76441e+06	#NAME?	#NAME?				0
38.11	.beta.-Sitosterol	137421774	97582424	164222941				3	0	1	0	1	133075713	#NAME?	#NAME?				0
38.1924	.gamma.-Sitosterol				2654832	75508936	58888713	0	3	0	1	1				4.56842e+07	#NAME?	#NAME?	0
38.32	Stigmastanol							0	0	0	0	0							0
38.87	.beta.-Amyrin	1285324	18315542	11634117				3	0	1	0	1	10411661	#NAME?	#NAME?				0
39.0055	Tirucallol				2641015	49103188	59264420	0	3	0	1	1				3.70029e+07	#NAME?	#NAME?	0
39.91	.alpha.-Amyrin	61197037	34397484	68154176	2985781	1631620	88260410	3	3	1	1	1	54582899	#NAME?	#NAME?	3.09593e+07	#NAME?	#NAME?	1	0.567197	-0.818078	Depleted
41.2227	Lanosta-8,24-dien-3-ol, acetate, (3.beta.)-	149514699	90379461	182874138	14156902	44539504	141577321	3	3	1	1	1	140922766	#NAME?	#NAME?	66757909	#NAME?	#NAME?	1	0.47372	-1.07789	Depleted
41.9307	D:B-Friedo-B':A'-neogammacer-5-en-3-ol, (3.beta.)-	16618813	13141783	11578856				3	0	1	0	1	1.37798e+07	#NAME?	#NAME?				0
41.9949	Androstan-4-one, (5.beta.)-				3169083	13361686	27448149	0	3	0	1	1				1.46596e+07	#NAME?	#NAME?	0
42.2934	12-Oleanen-3-yl acetate, (3.alpha.)-	2680987	34528911	67589087				3	0	1	0	1	34932995	#NAME?	#NAME?				0
42.34	Lup-20(29)-en-3-ol, acetate, (3.beta.)-				7081188	19974846	61590796	0	3	0	1	1				2.95489e+07	#NAME?	#NAME?	0
45.072	A'-Neogammacer-22(29)-en-3-ol, acetate, (3.beta.,21.beta.)-				5638997	816419	956667	0	3	0	1	1				2.47069e+06	#NAME?	#NAME?	0

### Sheet: Mul_vs_Silk_M
Mulberry vs Silkworm male gut
Includes Table 3.1 inclusion flag (union) + Table X shared fold-change calculations.
RT (min)	Compound name	Mulberry R1	Mulberry R2	Mulberry R3	Silkworm male gut R1	Silkworm male gut R2	Silkworm male gut R3	Mulberry n	Silkworm male gut n	Mulberry present?	Silkworm male gut present?	Include in Table 3.1?	Mulberry mean	Mulberry SD	Mulberry SE	Silkworm male gut mean	Silkworm male gut SD	Silkworm male gut SE	Shared?	Fold Change (Insect/Plant)	Log2(FC)	Status
3.12	3-methyl-2-butanone							0	0	0	0	0							0
3.2272	Furan, tetrahydro-2-(methoxymethyl)-				4.63451e+06	10245765	7094068	0	3	0	1	1				7.32478e+06	#NAME?	#NAME?	0
3.24	3-Penten-2-ol							0	0	0	0	0							0
4.18	2-methyl-2-pentanol							0	0	0	0	0							0
4.2	2,5-dimethyl hexane							0	0	0	0	0							0
4.27	3-Methylbutyl formate							0	0	0	0	0							0
4.29	2Z-Pentene							0	0	0	0	0							0
4.36	3-methyl-1-butanol							0	0	0	0	0							0
4.9295	Furan, tetrahydro-2,2,5,5-tetramethyl-							0	0	0	0	0							0
4.95	1,3,5-Triazine-2,4(1H,3H)-dione							0	0	0	0	0							0
5.05	4-methylheptane							0	0	0	0	0							0
5.0524	Heptane, 4-methyl-				8946199	15044749	16722470	0	3	0	1	1				1.35711e+07	#NAME?	#NAME?	0
6.04	2,3-Butanediol, [R-(R*,R*)]-							0	0	0	0	0							0
6.0995	Octane				1473986	2221748	2407862	0	3	0	1	1				2034532	#NAME?	#NAME?	0
6.73	2,3-dimethylheptane							0	0	0	0	0							0
6.7372	Heptane, 2,4-dimethyl-				2139178	3092792	3976903	0	3	0	1	1				3.06962e+06	#NAME?	#NAME?	0
7.2812	2,4-Dimethyl-1-heptene				16147978	32288981	32894519	0	3	0	1	1				2.71105e+07	#NAME?	#NAME?	0
7.6206	Cyclohexane, 1,2,4-trimethyl-							0	0	0	0	0							0
7.93	4-methyloctane							0	0	0	0	0							0
8.67	Cyclohexanone							0	0	0	0	0							0
9.17	2-Butenal, 3-methyl-							0	0	0	0	0							0
9.35	Nonane							0	0	0	0	0							0
9.52	alpha pinene							0	0	0	0	0							0
10.1594	Nonane, 4-methyl-				1786859	1449503	1571539	0	3	0	1	1				1.60263e+06	#NAME?	#NAME?	0
10.84	2,2,6,6-tetramethyl-4-methylene heptane							0	0	0	0	0							0
10.9316	Decane<n->				1596775	1316971	1226313	0	3	0	1	1				1.38002e+06	#NAME?	#NAME?	0
11.0252	3-Heptene, 2,2,4,6,6-pentamethyl-							0	0	0	0	0							0
11.11	3,3,5-trimethyl heptane							0	0	0	0	0							0
11.1188	Undecane, 4-methyl-				2503590	9926309	8255792	0	3	0	1	1				6.89523e+06	#NAME?	#NAME?	0
11.12	2,6-dimethylnonane							0	0	0	0	0							0
11.56	Pentanoic acid							0	0	0	0	0							0
12.01	3,6-dimethyldecane							0	0	0	0	0							0
12.11	Undecane							0	0	0	0	0							0
14.34	5-methyl-4-undecene							0	0	0	0	0							0
14.61	4,6-dimethyl undecane							0	0	0	0	0							0
14.93	Dodecane				4465099	2998467	1613051	0	3	0	1	1				3025539	#NAME?	#NAME?	0
15.01	4,6-dimethyl dodecane							0	0	0	0	0							0
15.2138	Benzene, 1,3-bis(1,1-dimethylethyl)-				17844984	34570476	33429899	0	3	0	1	1				2.86151e+07	#NAME?	#NAME?	0
15.62	2,6,10-trimethyl tetradecane							0	0	0	0	0							0
16.431	Tridecane				5038789	2298599	1202248	0	3	0	1	1				2.84655e+06	#NAME?	#NAME?	0
17.54	Cedrene<alpha->							0	0	0	0	0							0
17.68	Tetradecane							0	0	0	0	0							0
17.858	Decane, 2-methyl-							0	0	0	0	0							0
18.0978	Nonane, 2,6-dimethyl-				1246123	5096403	4485600	0	3	0	1	1				3.60938e+06	#NAME?	#NAME?	0
18.6828	2,4-bis(1,1-dimethylethyl) phenol				3299768	3352200	2950052	0	3	0	1	1				3.20067e+06	#NAME?	#NAME?	0
18.788	Phenol, 2,5-bis(1,1-dimethylethyl)-				4027443	1874126	3747997	0	3	0	1	1				3216522	#NAME?	#NAME?	0
19.118	Pentadecane				2253665	1117700	1102155	0	3	0	1	1				1.49117e+06	#NAME?	#NAME?	0
19.48	Dodecanoic acid							0	0	0	0	0							0
20.55	2,6,11,15-tetramethyl hexadecane							0	0	0	0	0							0
20.9935	Pentadecane, 2,6,10-trimethyl-				2850635	2726159	3061508	0	3	0	1	1				2879434	#NAME?	#NAME?	0
21.1808	Methyl tetradecanoate	256635	660684	706717				3	0	1	0	1	541345	#NAME?	#NAME?				0
21.474	Heptadecane				3406715	1339533	2870621	0	3	0	1	1				2.53896e+06	#NAME?	#NAME?	0
21.64	Tetradecanoic acid							0	0	0	0	0							0
21.7658	1-Dodecanol, 3,7,11-trimethyl-				2788725	4492213	6342995	0	3	0	1	1				4541311	#NAME?	#NAME?	0
22.25	2-Hexadecene, 3,7,11,15-tetramethyl-, [R-[R*,R*-(E)]]-							0	0	0	0	0							0
22.299	Octadecane				4987429	529353	1240727	0	3	0	1	1				2252503	#NAME?	#NAME?	0
22.32	Phytol, acetate	14070290	1667398	14822219				3	0	1	0	1	1.01866e+07	#NAME?	#NAME?				0
22.3625	2-Pentadecanone, 6,10,14-trimethyl-	3188172	2624087	4032751				3	0	1	0	1	3281670	#NAME?	#NAME?				0
22.56	3,7,11,15-Tetramethyl-2-hexadecen-1-ol							0	0	0	0	0							0
22.8597	Tridecane, 2-methyl-				752927	1287157	2712204	0	3	0	1	1				1584096	#NAME?	#NAME?	0
23.199	7,9-Di-tert-butyl-1-oxaspiro(4,5)deca-6,9-diene-2,8-dione				5479897	9048013	7083739	0	3	0	1	1				7203883	#NAME?	#NAME?	0
23.22	Methyl hexadecanoate							0	0	0	0	0							0
23.374	Nonadecane				787479	1270597	2325929	0	3	0	1	1				1461335	#NAME?	#NAME?	0
23.55	n-Hexadecanoic acid	91480413	61088353	128955438	43926822	23740042	13466971	3	3	1	1	1	9.38414e+07	#NAME?	#NAME?	2.70446e+07	#NAME?	#NAME?	1	0.288195	-1.79488	Depleted
23.61	4-Nitro-1,3-phenylenediamine							0	0	0	0	0							0
23.7783	11-Methyldodecanol							0	0	0	0	0							0
23.7957	Ethyl hexadecanoate	3349595	1135270	5546847				3	0	1	0	1	3343904	#NAME?	#NAME?				0
23.83	Eicosane							0	0	0	0	0							0
24.094	Octadecanal				4753122	4521356	5226352	0	3	0	1	1				4833610	#NAME?	#NAME?	0
24.1057	Methyl heptadecanoate	1886187	2055955	2700072				3	0	1	0	1	2.21407e+06	#NAME?	#NAME?				0
24.7901	Methyl linoleate	40843505	33167871	48671997	1483012	1697962	763992	3	3	1	1	1	4.08945e+07	#NAME?	#NAME?	1.31499e+06	#NAME?	#NAME?	1	0.0321557	-4.95878	Depleted
24.8603	9,12,15-Octadecatrienoic acid, methyl ester	106724524	99710634	128277857	1305001	2840683	776054	3	3	1	1	1	111571005	#NAME?	#NAME?	1.64058e+06	#NAME?	#NAME?	1	0.0147044	-6.08761	Depleted
24.9949	Phytol	671780304	547316891	701505188	11954217	15015769	4979547	3	3	1	1	1	6.40201e+08	#NAME?	#NAME?	1.06498e+07	#NAME?	#NAME?	1	0.0166352	-5.90962	Depleted
25.0769	Methyl stearate	43765336	44207449	50845609				3	0	1	0	1	46272798	#NAME?	#NAME?				0
25.19	9E-Octadecenoic acid							0	0	0	0	0							0
25.229	9,12,15-Octadecatrienoic acid, (E,E,E)-	17447199	12823599	18029603				3	0	1	0	1	1.61001e+07	#NAME?	#NAME?				0
25.2406	9,12,15-Octadecatrienoic acid, (Z,Z,Z)-	54962386	23387118	71673599	493171179	457928360	203987987	3	3	1	1	1	50007701	#NAME?	#NAME?	3.85029e+08	#NAME?	#NAME?	1	7.6994	2.94475	Enriched
25.3927	Octadecanoic acid				90895628	62036899	30051745	0	3	0	1	1				6.09948e+07	#NAME?	#NAME?	0
26.08	3-methylbutyl pentadecanoate							0	0	0	0	0							0
26.151	Docosane				16168850	21595096	27496925	0	3	0	1	1				2.17536e+07	#NAME?	#NAME?	0
26.2527	Butyl citrate							0	0	0	0	0							0
27.002	Tricosane				11467234	18852713	10951253	0	3	0	1	1				1.37571e+07	#NAME?	#NAME?	0
27.0658	4,8,12,16-Tetramethylheptadecan-4-olide	23982362	12808791	27922716				3	0	1	0	1	2.15713e+07	#NAME?	#NAME?				0
27.36	Tetracosane							0	0	0	0	0							0
27.6099	Heneicosanoic acid, methyl ester	18779590	7496672	26686277				3	0	1	0	1	1.76542e+07	#NAME?	#NAME?				0
27.83	Tetracosane				18904296	34371423	28306871	0	3	0	1	1				2.71942e+07	#NAME?	#NAME?	0
27.9842	C20-ol				28461161	41710286	10337462	0	3	0	1	1				26836303	#NAME?	#NAME?	0
28.1	Kaur-16-ene, (8.beta.,13.beta.)-							0	0	0	0	0							0
28.4171	Docosanoic acid, methyl ester	14933011	15664869	25285635				3	0	1	0	1	1.86278e+07	#NAME?	#NAME?				0
28.626	Pentacosane				17302258	24417589	4875922	0	3	0	1	1				15531923	#NAME?	#NAME?	0
28.9263	Hexacosane				57775853	30616301	29559046	0	3	0	1	1				3.93171e+07	#NAME?	#NAME?	0
30.0259	Pyrimidine-2,4,6(1H,3H,5H)-trione, 5-[3-[2-(4-tert-butylphenoxy)ethoxy]benzylidene]-							0	0	0	0	0							0
30.185	Heptacosane				17191197	34977235	3156233	0	3	0	1	1				18441555	#NAME?	#NAME?	0
30.4765	13-Docosenamide, (Z)-							0	0	0	0	0							0
30.8215	Squalene	56794440	54050344	61782536	7276702	4435089	905913	3	3	1	1	1	57542440	#NAME?	#NAME?	4.2059e+06	#NAME?	#NAME?	1	0.0730922	-3.77414	Depleted
31.07	Octacosane				3895230	8165716	2428746	0	3	0	1	1				4.8299e+06	#NAME?	#NAME?	0
32.0735	Vitamin E acetate	30315204	21686973	38111088				3	0	1	0	1	30037755	#NAME?	#NAME?				0
32.21	Nonacosane							0	0	0	0	0							0
33.1791	.beta.-Tocopherol	11175797	6326019	15064636				3	0	1	0	1	10855484	#NAME?	#NAME?				0
33.381	Triacontane				21171003	19720985	5224503	0	3	0	1	1				1.53722e+07	#NAME?	#NAME?	0
33.4	.gamma.-Tocopherol	26679086	17748076	33584733	17030187	1999852	4348170	3	3	1	1	1	26003965	#NAME?	#NAME?	7.79274e+06	#NAME?	#NAME?	1	0.299675	-1.73853	Depleted
34.5303	Cholesterol				43267035	58684606	27826055	0	3	0	1	1				43259232	#NAME?	#NAME?	0
34.61	Vitamin E	84835582	89393790	110089075				3	0	1	0	1	9.47728e+07	#NAME?	#NAME?				0
34.83	Fumaric acid, 2,4-dimethylpent-3-yl tridecyl ester							0	0	0	0	0							0
35.46	Cholestane, 4,5-epoxy-, (4.beta.,5.beta.)-							0	0	0	0	0							0
36.118	Hentriacontane				419482	15866919	4215846	0	3	0	1	1				6.83408e+06	#NAME?	#NAME?	0
36.29	5-Cholestene-3-ol, 24-methyl-							0	0	0	0	0							0
36.33	Campesterol	8122492	5360962	8661383	4358207	1822060	1429371	3	3	1	1	1	7.38161e+06	#NAME?	#NAME?	2536546	#NAME?	#NAME?	1	0.34363	-1.54107	Depleted
36.94	Stigmasterol	4038542	2196770	2057911				3	0	1	0	1	2.76441e+06	#NAME?	#NAME?				0
38.11	.beta.-Sitosterol	137421774	97582424	164222941				3	0	1	0	1	133075713	#NAME?	#NAME?				0
38.1924	.gamma.-Sitosterol				19069322	9596295	21693436	0	3	0	1	1				16786351	#NAME?	#NAME?	0
38.32	Stigmastanol							0	0	0	0	0							0
38.87	.beta.-Amyrin	1285324	18315542	11634117				3	0	1	0	1	10411661	#NAME?	#NAME?				0
39.0055	Tirucallol				9666837	108473	2692381	0	3	0	1	1				4155897	#NAME?	#NAME?	0
39.91	.alpha.-Amyrin	61197037	34397484	68154176	18266837	13363460	814685	3	3	1	1	1	54582899	#NAME?	#NAME?	10814994	#NAME?	#NAME?	1	0.198139	-2.33542	Depleted
41.2227	Lanosta-8,24-dien-3-ol, acetate, (3.beta.)-	149514699	90379461	182874138	20430879	31736858	3059402	3	3	1	1	1	140922766	#NAME?	#NAME?	1.8409e+07	#NAME?	#NAME?	1	0.130632	-2.93642	Depleted
41.9307	D:B-Friedo-B':A'-neogammacer-5-en-3-ol, (3.beta.)-	16618813	13141783	11578856				3	0	1	0	1	1.37798e+07	#NAME?	#NAME?				0
41.9949	Androstan-4-one, (5.beta.)-				2232771	2898145	1445447	0	3	0	1	1				2192121	#NAME?	#NAME?	0
42.2934	12-Oleanen-3-yl acetate, (3.alpha.)-	2680987	34528911	67589087				3	0	1	0	1	34932995	#NAME?	#NAME?				0
42.34	Lup-20(29)-en-3-ol, acetate, (3.beta.)-				11115765	15150300	3738692	0	3	0	1	1				1.00016e+07	#NAME?	#NAME?	0
45.072	A'-Neogammacer-22(29)-en-3-ol, acetate, (3.beta.,21.beta.)-				1439364	3054907	3081228	0	3	0	1	1				2.52517e+06	#NAME?	#NAME?	0

### Sheet: sheet 1
Embedded calculations for Table 3.1-style composition tables and Table X fold-change tables
Presence (per group):	present = COUNT(replicates) ≥ 2 (≥2 of 3 replicates non-blank).
Included in Table 3.1:	Include = OR(plant_present, insect_present).
Plant mean/SD/SE:	Mean=AVERAGE; SD=STDEV.S; SE=SD/SQRT(n), calculated only if present=1.
Shared (Table X):	Shared = AND(plant_present, insect_present).
Fold change:	FoldChange = Insect_mean / Plant_mean (only if shared=1).
Log2FC & status:	Log2FC = LOG(FoldChange,2). Status = Enriched if Log2FC>0 else Depleted.
