## Supplementary material for "GC-MS Based Comparative Metabolomics of Host Plants and Insect Gut Extracts": NMDS calculations with table data: Manual NMDS Calculation Maize Fall Armyworm.xlsx

### Sheet: Silk maleR1
Library/ID	MAIZE R1	MAIZE R2	MAIZE R3	FALL ARMYWORM R1	FALL ARMYWORM R2	FALL ARMYWORM R3	MULBERRY R1	MULBERRY R2	MULBERRY R3	SILKWORM FEMALE R1	SILKWORM FEMALE R2	SILKWORM FEMALE R3	SILKWORM MALE R1	SILKWORM MALE R2	SILKWORM MALE R3	WHEATGRASS R1	WHEATGRASS R2	WHEATGRASS R3	DESERT LOCUST FEMALE R1	DESERT LOCUST FEMALE R2	DESERT LOCUST FEMALE R3	DESERT LOCUST MALE R1	DESERT LOCUST MALE R2	DESERT LOCUST MALE R3
3-methyl-2-butanone																			2041669	4695574	5212087	2303477	496106	595327
Furan, tetrahydro-2-(methoxymethyl)-				5149455	1030494	936813				5287489	2323495	173947	4.63451e+06	10245765	7094068
3-Penten-2-ol																			2179637	3707336	3633189	2685176	7674092	836284
2-methyl-2-pentanol																			995279	414177	2765924
2,5-dimethyl hexane																			1457839	2560696	2048556	2110893	101839	1407604
3-Methylbutyl formate																			1396695	2133820	1920438
2Z-Pentene																			73683	207584	2120110
3-methyl-1-butanol																			1936772	4024937	3056580	5590335	4104562	1101361
Furan, tetrahydro-2,2,5,5-tetramethyl-				2755391	1348909	1167896
1,3,5-Triazine-2,4(1H,3H)-dione																			1371709	750717	713181	4556063	2036475	761678
4-methylheptane																			28721786	12801285	8960899	24037514	8626058	19435214
Heptane, 4-methyl-				53486601	25801192	26696234				23651507	21078848	14542660	8946199	15044749	16722470				783592	191473	172325	245155	565551	713181
2,3-Butanediol, [R-(R*,R*)]-																			62804	104007	130008	2644228	4381307	1838306
Octane				10508210	4772195	5430462				3520046	3468553	2309151	1473986	2221748	2407862				4585787	1739930	2174912	3360184	1556038	3377371
2,3-dimethylheptane																			504705	622051	330696	2076950	1984257	1113090
Heptane, 2,4-dimethyl-				10797109	5499000	5601929				4553961	4069130	2580885	2139178	3092792	3976903				6976661	259853	712634	5189301	1817376	4260520
2,4-Dimethyl-1-heptene				103748073	51405197	51865998				45645862	40046570	24223514	16147978	32288981	32894519				61092634	29730673	33001047	51871871	19376592	38823653
Cyclohexane, 1,2,4-trimethyl-				2783090	1011161	961389				721881	544086
4-methyloctane																			2179372	3032923	1471131	2027049	747961	362467
Cyclohexanone																			9015891	8686093	6080265	1568845	1509351	3527849
2-Butenal, 3-methyl-	969503	1882330	1022477
Nonane																			4862240	3138782	3452660	2569026	595327	407808
alpha pinene																			68590	4072835	3991378	5772796	104007	811826
Nonane, 4-methyl-				7645228	4680516	3479653				2252270	2716512	9516022	1786859	1449503	1571539				350355	11231590	10670010	2678358	494627	7001312
2,2,6,6-tetramethyl-4-methylene heptane																			7611780	8169827	8006430	133136	769895	4316594
Decane<n->				16158016	6866901	6782951				1810146	2638581	7669025	1596775	1316971	1226313				723279	7280473	5824378	2120110	719510	7086287
3-Heptene, 2,2,4,6,6-pentamethyl-				1961681	2934901	3752983				1865599	2378093	1057098
3,3,5-trimethyl heptane																			15582188	11399745	14249681	23355633	4764678	13943080
Undecane, 4-methyl-				41807527	18893133	21443027				11700579	13579243	4744962	2503590	9926309	8255792
2,6-dimethylnonane																			28645978	18606862	22328234	11259303	5886132	18538568
Pentanoic acid																			428730	8661032	8487811	3711244	1336095	6932168
3,6-dimethyldecane																			2098920	479363	557682	120529	350355	2537511
Undecane																			3870846	3001738	4827156	4875427	932370	2120110
5-methyl-4-undecene																			883802	631004	618383	5545412	794089	52551
4,6-dimethyl undecane																			6692644	5131655	6414568	4858567	2178261	6569315
Dodecane				15669566	7847360	8207386				6166406	3515545	2416183	4465099	2998467	1613051				890051	924111	646877	1061895	6896417	2618951
4,6-dimethyl dodecane																			1555689	2106625	2527950	925379	932661	1977449
Benzene, 1,3-bis(1,1-dimethylethyl)-				97484957	49712935	51851632				45227961	40176824	24496486	17844984	34570476	33429899				60676501	30335712	27302140	52017255	20854087	39197444
2,6,10-trimethyl tetradecane																			5903249	3173040	3522074	5492562	1673782	2954318
Tridecane				10691597	3295121	920089				22058160	1585978	11150946	5038789	2298599	1202248
Cedrene<alpha->																			197164	688894	620004	82365	165431	51248
Tetradecane																			1963746	768863	845749	1171993	1846877	59980
Decane, 2-methyl-				9094272	4571166	3003514				1866935	3083247	1343435
Nonane, 2,6-dimethyl-				16567298	8627390	7076446				3120324	6370028	2138508	1246123	5096403	4485600				1275189	10458670	6883350
2,4-bis(1,1-dimethylethyl) phenol				19651519	8274254	7112187				10328007	5651709	3082619	3299768	3352200	2950052				352398	6793267	8491583	7397533	5122372	6048937
Phenol, 2,5-bis(1,1-dimethylethyl)-				1145305	1510236	264175				832997	6006030	6397341	4027443	1874126	3747997
Pentadecane				3609685	1978866	1931937				1391702	1428950	817434	2253665	1117700	1102155
Dodecanoic acid	468011	2066353	432154
2,6,11,15-tetramethyl hexadecane																			2079707	915426	1016122	1714875	165431	3390053
Pentadecane, 2,6,10-trimethyl-				7780545	4479845	4717179				3634507	3541588	2492574	2850635	2726159	3061508
Methyl tetradecanoate							256635	660684	706717
Heptadecane	22781980	30869763	402507	3593876	6826831	1787279				4211868	4184476	4012967	3406715	1339533	2870621
Tetradecanoic acid	5666684	4731484	698293
1-Dodecanol, 3,7,11-trimethyl-				14702139	5340073	5231692				7947411	4318188	1330396	2788725	4492213	6342995
2-Hexadecene, 3,7,11,15-tetramethyl-, [R-[R*,R*-(E)]]-	2379738	1157682	529657													570793	862199	513830
Octadecane				568971	769604	1038853				1699315	1217779	1071899	4987429	529353	1240727
Phytol, acetate	611904	59141565	46426662				14070290	1667398	14822219							37336907	36913094	23728298
2-Pentadecanone, 6,10,14-trimethyl-							3188172	2624087	4032751
3,7,11,15-Tetramethyl-2-hexadecen-1-ol	7915183	12403740	9611191																4752485	13118819	34539799	1587473	2977964	13118819
Tridecane, 2-methyl-				3100326	2480655	2837242				2175710	2674665	1256295	752927	1287157	2712204
7,9-Di-tert-butyl-1-oxaspiro(4,5)deca-6,9-diene-2,8-dione				8646657	5314633	5576865				4619162	5044161	3699807	5479897	9048013	7083739				352398	1732401	1385920	138883	3638167	5257728
Methyl hexadecanoate	1611469	3626677	2946924	3637324	2409946	2725166										3367454	2527561	2235699	1552907	2610650	2871715	4639941	1555689	2106625
Nonadecane				7055644	2674538	3421349				2587759	1355307	691544	787479	1270597	2325929
n-Hexadecanoic acid	4060696	63430977	13626000	118830151	49161745	19110774	91480413	61088353	128955438	2780737	45557791	40289967	43926822	23740042	13466971	5808965	15192222	2329085	3910727	1763364	1780997	1985281	539232	32346297
4-Nitro-1,3-phenylenediamine																			3895230	1449009	1304108
11-Methyldodecanol										3096959	2546982	2253665							1000103	418364	292854	13118819	1268827	1653372
Ethyl hexadecanoate							3349595	1135270	5546847										2837690	2305819	2766982
Eicosane																			8191799	2322772	2555049	4404828	2656147	4961886
Octadecanal				4995190	1915318	2395128				1867220	12507793	9970132	4753122	4521356	5226352
Methyl heptadecanoate							1886187	2055955	2700072
Methyl linoleate	2427093	2482875	1823318	4471118	1226108	317111	40843505	33167871	48671997	1030302	3423381	2331950	1483012	1697962	763992	7453341	20336411	5000788
9,12,15-Octadecatrienoic acid, methyl ester	3336648	6648796	6231735	3627687	621544	689960	106724524	99710634	128277857	827334	9516487	6336727	1305001	2840683	776054	14546684	18639169	7742228
Phytol	6425812	22796361	8314444	9944349	21534889	7747552	671780304	547316891	701505188	1502310	38719421	22425060	11954217	15015769	4979547	22769366	32425116	13427261				4385898	3087145	9907506
Methyl stearate							43765336	44207449	50845609	1230924	1983385	2392332
9E-Octadecenoic acid																			1209376	885046	1873375
9,12,15-Octadecatrienoic acid, (E,E,E)-							17447199	12823599	18029603
9,12,15-Octadecatrienoic acid, (Z,Z,Z)-	2137439	126904220	19827202	117041557	86707434	3788062	54962386	23387118	71673599	3092357	977955431	857588264	493171179	457928360	203987987	13033175	65294784	10791976
Octadecanoic acid	1655437	36150538	6650930	44382403	6536012	12342195				11814652	19638317	44334045	90895628	62036899	30051745							1981276	2610650	2871715
3-methylbutyl pentadecanoate																			368634	1486663	1783995	646877	2740111	4250783
Docosane	11748682	4311358	2062367	8091453	19651356	55477872				1589546	39095967	34445241	16168850	21595096	27496925
Butyl citrate																29967838	20857251	1584119
Tricosane	1988907637	29124885	11193990	8767447	2498324	4949784				2581454	55912682	15217241	11467234	18852713	10951253	4340012	16569951	4755743	2244090	9921894	9425799	5702876	9229077	8980259
4,8,12,16-Tetramethylheptadecan-4-olide	13243144	10561992	10386616				23982362	12808791	27922716	27076989	27618401	20587740				2033893	9381870	6176408
Tetracosane	5959673	9665205	7746632																2017586	14601974	7036899
Heneicosanoic acid, methyl ester							18779590	7496672	26686277
Tetracosane	4329950	10818577	17243494	3984681	2518661	3375590				3892514	59696097	2080509	18904296	34371423	28306871
C20-ol	3819145	6228322	4058025							5433108	72702056	48811193	28461161	41710286	10337462	22507577	57853474	21013870	77776	2932310	3518772
Kaur-16-ene, (8.beta.,13.beta.)-	4302844	4049383	6266216
Docosanoic acid, methyl ester							14933011	15664869	25285635
Pentacosane	44791150	13190339	10310526	11679273	3349458	2503468				6616009	27305964	37400539	17302258	24417589	4875922	11351070	6903958	1275667	5702876	9229077	10916112	33333591	18124862	13722948
Hexacosane	3395715	8709072	12727772	5621771	6122684	5442056				5845733	84598293	28551664	57775853	30616301	29559046	1793664	8843391	6233025	5772458	14875823	14199649	2654442	3192361	6573596
Pyrimidine-2,4,6(1H,3H,5H)-trione, 5-[3-[2-(4-tert-butylphenoxy)ethoxy]benzylidene]-				2226601	470858	4844781													5987805	4357954	3486363	5749869	5306008	1698894
Heptacosane				835856	753272	2203738				3619909	37544900	1753993	17191197	34977235	3156233				3642985	1998320	2385205	2623725	749894	42439986
13-Docosenamide, (Z)-																7099303	14120125	12215972
Squalene	12447404	28514825	32955504	2012758	1536005	1083523	56794440	54050344	61782536	4948458	25548324	4247538	7276702	4435089	905913	7034065	13963148	10904210	4657241	11944471	10750023	1893255	6514584	2711829
Octacosane	4813001	4440692	15490802	6358281	3010654	3635040				3397719	2516464	1014344	3895230	8165716	2428746				1350173	28842602	31726862	2062082	14143957	5338167
Vitamin E acetate							30315204	21686973	38111088
Nonacosane	2790191	6528976	5098851																39217035	2784445	3341334	1693206	9005848	23135858
.beta.-Tocopherol							11175797	6326019	15064636
Triacontane				1012466	1166065	1719682				8737653	44715750	51787450	21171003	19720985	5224503
.gamma.-Tocopherol	6112219	2444904	1554504	12216773	14228514	3513919	26679086	17748076	33584733	2591564	759733	1669124	17030187	1999852	4348170	5129729	5839926	3314941
Cholesterol				11033340	7384955	1122821				3447313	86093217	64296209	43267035	58684606	27826055				1173906	7145406	5001784	6633019	15106001	25283157
Vitamin E	10452953	18914174	25492001				84835582	89393790	110089075							24013873	1222261	11820193
Fumaric acid, 2,4-dimethylpent-3-yl tridecyl ester																			2621893	3262018	3098917
Cholestane, 4,5-epoxy-, (4.beta.,5.beta.)-																			618078	494462	9207879
Hentriacontane				1153903	4993471	1799232				2460118	62131930	5509445	419482	15866919	4215846
5-Cholestene-3-ol, 24-methyl-	12806249	3033664	312609
Campesterol	3997109	4547275	5936446	2460984	6356260	18143990	8122492	5360962	8661383	10998443	1991951	2062729	4358207	1822060	1429371	11972185	1131278	6125227	453136	399257	564817	555088	496225	728336
Stigmasterol	5573786	12395515	9672272				4038542	2196770	2057911							26276928	3098386	14847705	141442	149600	187000	167152	200582	785347
.beta.-Sitosterol	5872496	37769870	23622759				137421774	97582424	164222941							29584371	94152	15837961	139119	136159	149774	83644	268746	577384
.gamma.-Sitosterol				50734297	1651092	889178				2654832	75508936	58888713	19069322	9596295	21693436				152523	12197685	12319661	271622	10840945	8195372
Stigmastanol																			255103	219022	130205	199177	453533	439699
.beta.-Amyrin	3097661	5429786	6565322				1285324	18315542	11634117
Tirucallol				9930877	4695166	4212845				2641015	49103188	59264420	9666837	108473	2692381
.alpha.-Amyrin	3383771	2049044	2297937	21969068	20773129	1242937	61197037	34397484	68154176	2985781	1631620	88260410	18266837	13363460	814685
Lanosta-8,24-dien-3-ol, acetate, (3.beta.)-				32554306	2224559	1163862	149514699	90379461	182874138	14156902	44539504	141577321	20430879	31736858	3059402
D:B-Friedo-B':A'-neogammacer-5-en-3-ol, (3.beta.)-							16618813	13141783	11578856
Androstan-4-one, (5.beta.)-				2834837	3304193	1763054				3169083	13361686	27448149	2232771	2898145	1445447
12-Oleanen-3-yl acetate, (3.alpha.)-							2680987	34528911	67589087
Lup-20(29)-en-3-ol, acetate, (3.beta.)-				20108851	14511817	2539530				7081188	19974846	61590796	11115765	15150300	3738692
A'-Neogammacer-22(29)-en-3-ol, acetate, (3.beta.,21.beta.)-				8069152	3322010	691278				5638997	816419	956667	1439364	3054907	3081228

### Sheet: Sum Calc
Library/ID	MAIZE R1	MAIZE R2	MAIZE R3	FALL ARMYWORM R1	FALL ARMYWORM R2	FALL ARMYWORM R3
3-methyl-2-butanone
Furan, tetrahydro-2-(methoxymethyl)-				5149455	1030494	936813
3-Penten-2-ol
2-methyl-2-pentanol
2,5-dimethyl hexane
3-Methylbutyl formate
2Z-Pentene
3-methyl-1-butanol
Furan, tetrahydro-2,2,5,5-tetramethyl-				2755391	1348909	1167896
1,3,5-Triazine-2,4(1H,3H)-dione
4-methylheptane
Heptane, 4-methyl-				53486601	25801192	26696234
2,3-Butanediol, [R-(R*,R*)]-
Octane				10508210	4772195	5430462
2,3-dimethylheptane
Heptane, 2,4-dimethyl-				10797109	5499000	5601929
2,4-Dimethyl-1-heptene				103748073	51405197	51865998
Cyclohexane, 1,2,4-trimethyl-				2783090	1011161	961389
4-methyloctane
Cyclohexanone
2-Butenal, 3-methyl-	969503	1882330	1022477
Nonane
alpha pinene
Nonane, 4-methyl-				7645228	4680516	3479653
2,2,6,6-tetramethyl-4-methylene heptane
Decane<n->				16158016	6866901	6782951
3-Heptene, 2,2,4,6,6-pentamethyl-				1961681	2934901	3752983
3,3,5-trimethyl heptane
Undecane, 4-methyl-				41807527	18893133	21443027
2,6-dimethylnonane
Pentanoic acid
3,6-dimethyldecane
Undecane
5-methyl-4-undecene
4,6-dimethyl undecane
Dodecane				15669566	7847360	8207386
4,6-dimethyl dodecane
Benzene, 1,3-bis(1,1-dimethylethyl)-				97484957	49712935	51851632
2,6,10-trimethyl tetradecane
Tridecane				10691597	3295121	920089
Cedrene<alpha->
Tetradecane
Decane, 2-methyl-				9094272	4571166	3003514
Nonane, 2,6-dimethyl-				16567298	8627390	7076446
2,4-bis(1,1-dimethylethyl) phenol				19651519	8274254	7112187
Phenol, 2,5-bis(1,1-dimethylethyl)-				1145305	1510236	264175
Pentadecane				3609685	1978866	1931937
Dodecanoic acid	468011	2066353	432154
2,6,11,15-tetramethyl hexadecane
Pentadecane, 2,6,10-trimethyl-				7780545	4479845	4717179
Methyl tetradecanoate
Heptadecane	22781980	30869763	402507	3593876	6826831	1787279
Tetradecanoic acid	5666684	4731484	698293
1-Dodecanol, 3,7,11-trimethyl-				14702139	5340073	5231692
2-Hexadecene, 3,7,11,15-tetramethyl-, [R-[R*,R*-(E)]]-	2379738	1157682	529657
Octadecane				568971	769604	1038853
Phytol, acetate	611904	59141565	46426662
2-Pentadecanone, 6,10,14-trimethyl-
3,7,11,15-Tetramethyl-2-hexadecen-1-ol	7915183	12403740	9611191
Tridecane, 2-methyl-				3100326	2480655	2837242
7,9-Di-tert-butyl-1-oxaspiro(4,5)deca-6,9-diene-2,8-dione				8646657	5314633	5576865
Methyl hexadecanoate	1611469	3626677	2946924	3637324	2409946	2725166
Nonadecane				7055644	2674538	3421349
n-Hexadecanoic acid	4060696	63430977	13626000	118830151	49161745	19110774
4-Nitro-1,3-phenylenediamine
11-Methyldodecanol
Ethyl hexadecanoate
Eicosane
Octadecanal				4995190	1915318	2395128
Methyl heptadecanoate
Methyl linoleate	2427093	2482875	1823318	4471118	1226108	317111
9,12,15-Octadecatrienoic acid, methyl ester	3336648	6648796	6231735	3627687	621544	689960
Phytol	6425812	22796361	8314444	9944349	21534889	7747552
Methyl stearate
9E-Octadecenoic acid
9,12,15-Octadecatrienoic acid, (E,E,E)-
9,12,15-Octadecatrienoic acid, (Z,Z,Z)-	2137439	126904220	19827202	117041557	86707434	3788062
Octadecanoic acid	1655437	36150538	6650930	44382403	6536012	12342195
3-methylbutyl pentadecanoate
Docosane	11748682	4311358	2062367	8091453	19651356	55477872
Butyl citrate
Tricosane	1988907637	29124885	11193990	8767447	2498324	4949784
4,8,12,16-Tetramethylheptadecan-4-olide	13243144	10561992	10386616
Tetracosane	5959673	9665205	7746632
Heneicosanoic acid, methyl ester
Tetracosane	4329950	10818577	17243494	3984681	2518661	3375590
C20-ol	3819145	6228322	4058025
Kaur-16-ene, (8.beta.,13.beta.)-	4302844	4049383	6266216
Docosanoic acid, methyl ester
Pentacosane	44791150	13190339	10310526	11679273	3349458	2503468
Hexacosane	3395715	8709072	12727772	5621771	6122684	5442056
Pyrimidine-2,4,6(1H,3H,5H)-trione, 5-[3-[2-(4-tert-butylphenoxy)ethoxy]benzylidene]-				2226601	470858	4844781
Heptacosane				835856	753272	2203738
13-Docosenamide, (Z)-
Squalene	12447404	28514825	32955504	2012758	1536005	1083523
Octacosane	4813001	4440692	15490802	6358281	3010654	3635040
Vitamin E acetate
Nonacosane	2790191	6528976	5098851
.beta.-Tocopherol
Triacontane				1012466	1166065	1719682
.gamma.-Tocopherol	6112219	2444904	1554504	12216773	14228514	3513919
Cholesterol				11033340	7384955	1122821
Vitamin E	10452953	18914174	25492001
Fumaric acid, 2,4-dimethylpent-3-yl tridecyl ester
Cholestane, 4,5-epoxy-, (4.beta.,5.beta.)-
Hentriacontane				1153903	4993471	1799232
5-Cholestene-3-ol, 24-methyl-	12806249	3033664	312609
Campesterol	3997109	4547275	5936446	2460984	6356260	18143990
Stigmasterol	5573786	12395515	9672272
.beta.-Sitosterol	5872496	37769870	23622759
.gamma.-Sitosterol				50734297	1651092	889178
Stigmastanol
.beta.-Amyrin	3097661	5429786	6565322
Tirucallol				9930877	4695166	4212845
.alpha.-Amyrin	3383771	2049044	2297937	21969068	20773129	1242937
Lanosta-8,24-dien-3-ol, acetate, (3.beta.)-				32554306	2224559	1163862
D:B-Friedo-B':A'-neogammacer-5-en-3-ol, (3.beta.)-
Androstan-4-one, (5.beta.)-				2834837	3304193	1763054
12-Oleanen-3-yl acetate, (3.alpha.)-
Lup-20(29)-en-3-ol, acetate, (3.beta.)-				20108851	14511817	2539530
A'-Neogammacer-22(29)-en-3-ol, acetate, (3.beta.,21.beta.)-				8069152	3322010	691278
Sum	2214292377	597021219	329538139	1006749492	532582605	404531288

### Sheet: Rel Abundance
Library/ID	MAIZE R1	MAIZE R2	MAIZE R3	FALL ARMYWORM R1	FALL ARMYWORM R2	FALL ARMYWORM R3	M1-F1	M1-F2	M1-F3	M2-F1	M2-F2	M2-F3	M3-F1	M3-F2	M3-F3	M1+F1	M1+F2	M1+F3	M2+F1	M2+F2	M2+F3	M3+F1	M3+F2	M3+F3
3-methyl-2-butanone	0	0	0	0	0	0	0	0	0	0	0	0	0	0	0	0	0	0	0	0	0	0	0	0
Furan, tetrahydro-2-(methoxymethyl)-	0	0	0	0.00511493	0.0019349	0.0023158	0.00511493	0.0019349	0.0023158	0.00511493	0.0019349	0.0023158	0.00511493	0.0019349	0.0023158	0.00511493	0.0019349	0.0023158	0.00511493	0.0019349	0.0023158	0.00511493	0.0019349	0.0023158
3-Penten-2-ol	0	0	0	0	0	0	0	0	0	0	0	0	0	0	0	0	0	0	0	0	0	0	0	0
2-methyl-2-pentanol	0	0	0	0	0	0	0	0	0	0	0	0	0	0	0	0	0	0	0	0	0	0	0	0
2,5-dimethyl hexane	0	0	0	0	0	0	0	0	0	0	0	0	0	0	0	0	0	0	0	0	0	0	0	0
3-Methylbutyl formate	0	0	0	0	0	0	0	0	0	0	0	0	0	0	0	0	0	0	0	0	0	0	0	0
2Z-Pentene	0	0	0	0	0	0	0	0	0	0	0	0	0	0	0	0	0	0	0	0	0	0	0	0
3-methyl-1-butanol	0	0	0	0	0	0	0	0	0	0	0	0	0	0	0	0	0	0	0	0	0	0	0	0
Furan, tetrahydro-2,2,5,5-tetramethyl-	0	0	0	0.00273692	0.00253277	0.00288704	0.00273692	0.00253277	0.00288704	0.00273692	0.00253277	0.00288704	0.00273692	0.00253277	0.00288704	0.00273692	0.00253277	0.00288704	0.00273692	0.00253277	0.00288704	0.00273692	0.00253277	0.00288704
1,3,5-Triazine-2,4(1H,3H)-dione	0	0	0	0	0	0	0	0	0	0	0	0	0	0	0	0	0	0	0	0	0	0	0	0
4-methylheptane	0	0	0	0	0	0	0	0	0	0	0	0	0	0	0	0	0	0	0	0	0	0	0	0
Heptane, 4-methyl-	0	0	0	0.053128	0.0484454	0.065993	0.053128	0.0484454	0.065993	0.053128	0.0484454	0.065993	0.053128	0.0484454	0.065993	0.053128	0.0484454	0.065993	0.053128	0.0484454	0.065993	0.053128	0.0484454	0.065993
2,3-Butanediol, [R-(R*,R*)]-	0	0	0	0	0	0	0	0	0	0	0	0	0	0	0	0	0	0	0	0	0	0	0	0
Octane	0	0	0	0.0104378	0.00896048	0.0134241	0.0104378	0.00896048	0.0134241	0.0104378	0.00896048	0.0134241	0.0104378	0.00896048	0.0134241	0.0104378	0.00896048	0.0134241	0.0104378	0.00896048	0.0134241	0.0104378	0.00896048	0.0134241
2,3-dimethylheptane	0	0	0	0	0	0	0	0	0	0	0	0	0	0	0	0	0	0	0	0	0	0	0	0
Heptane, 2,4-dimethyl-	0	0	0	0.0107247	0.0103252	0.0138479	0.0107247	0.0103252	0.0138479	0.0107247	0.0103252	0.0138479	0.0107247	0.0103252	0.0138479	0.0107247	0.0103252	0.0138479	0.0107247	0.0103252	0.0138479	0.0107247	0.0103252	0.0138479
2,4-Dimethyl-1-heptene	0	0	0	0.103053	0.0965206	0.128213	0.103053	0.0965206	0.128213	0.103053	0.0965206	0.128213	0.103053	0.0965206	0.128213	0.103053	0.0965206	0.128213	0.103053	0.0965206	0.128213	0.103053	0.0965206	0.128213
Cyclohexane, 1,2,4-trimethyl-	0	0	0	0.00276443	0.0018986	0.00237655	0.00276443	0.0018986	0.00237655	0.00276443	0.0018986	0.00237655	0.00276443	0.0018986	0.00237655	0.00276443	0.0018986	0.00237655	0.00276443	0.0018986	0.00237655	0.00276443	0.0018986	0.00237655
4-methyloctane	0	0	0	0	0	0	0	0	0	0	0	0	0	0	0	0	0	0	0	0	0	0	0	0
Cyclohexanone	0	0	0	0	0	0	0	0	0	0	0	0	0	0	0	0	0	0	0	0	0	0	0	0
2-Butenal, 3-methyl-	0.000437839	0.00315287	0.00310276	0	0	0	0.000437839	0.000437839	0.000437839	0.00315287	0.00315287	0.00315287	0.00310276	0.00310276	0.00310276	0.000437839	0.000437839	0.000437839	0.00315287	0.00315287	0.00315287	0.00310276	0.00310276	0.00310276
Nonane	0	0	0	0	0	0	0	0	0	0	0	0	0	0	0	0	0	0	0	0	0	0	0	0
alpha pinene	0	0	0	0	0	0	0	0	0	0	0	0	0	0	0	0	0	0	0	0	0	0	0	0
Nonane, 4-methyl-	0	0	0	0.00759397	0.00878834	0.00860169	0.00759397	0.00878834	0.00860169	0.00759397	0.00878834	0.00860169	0.00759397	0.00878834	0.00860169	0.00759397	0.00878834	0.00860169	0.00759397	0.00878834	0.00860169	0.00759397	0.00878834	0.00860169
2,2,6,6-tetramethyl-4-methylene heptane	0	0	0	0	0	0	0	0	0	0	0	0	0	0	0	0	0	0	0	0	0	0	0	0
Decane<n->	0	0	0	0.0160497	0.0128936	0.0167674	0.0160497	0.0128936	0.0167674	0.0160497	0.0128936	0.0167674	0.0160497	0.0128936	0.0167674	0.0160497	0.0128936	0.0167674	0.0160497	0.0128936	0.0167674	0.0160497	0.0128936	0.0167674
3-Heptene, 2,2,4,6,6-pentamethyl-	0	0	0	0.00194853	0.0055107	0.00927736	0.00194853	0.0055107	0.00927736	0.00194853	0.0055107	0.00927736	0.00194853	0.0055107	0.00927736	0.00194853	0.0055107	0.00927736	0.00194853	0.0055107	0.00927736	0.00194853	0.0055107	0.00927736
3,3,5-trimethyl heptane	0	0	0	0	0	0	0	0	0	0	0	0	0	0	0	0	0	0	0	0	0	0	0	0
Undecane, 4-methyl-	0	0	0	0.0415272	0.0354746	0.0530071	0.0415272	0.0354746	0.0530071	0.0415272	0.0354746	0.0530071	0.0415272	0.0354746	0.0530071	0.0415272	0.0354746	0.0530071	0.0415272	0.0354746	0.0530071	0.0415272	0.0354746	0.0530071
2,6-dimethylnonane	0	0	0	0	0	0	0	0	0	0	0	0	0	0	0	0	0	0	0	0	0	0	0	0
Pentanoic acid	0	0	0	0	0	0	0	0	0	0	0	0	0	0	0	0	0	0	0	0	0	0	0	0
3,6-dimethyldecane	0	0	0	0	0	0	0	0	0	0	0	0	0	0	0	0	0	0	0	0	0	0	0	0
Undecane	0	0	0	0	0	0	0	0	0	0	0	0	0	0	0	0	0	0	0	0	0	0	0	0
5-methyl-4-undecene	0	0	0	0	0	0	0	0	0	0	0	0	0	0	0	0	0	0	0	0	0	0	0	0
4,6-dimethyl undecane	0	0	0	0	0	0	0	0	0	0	0	0	0	0	0	0	0	0	0	0	0	0	0	0
Dodecane	0	0	0	0.0155645	0.0147345	0.0202886	0.0155645	0.0147345	0.0202886	0.0155645	0.0147345	0.0202886	0.0155645	0.0147345	0.0202886	0.0155645	0.0147345	0.0202886	0.0155645	0.0147345	0.0202886	0.0155645	0.0147345	0.0202886
4,6-dimethyl dodecane	0	0	0	0	0	0	0	0	0	0	0	0	0	0	0	0	0	0	0	0	0	0	0	0
Benzene, 1,3-bis(1,1-dimethylethyl)-	0	0	0	0.0968314	0.0933431	0.128177	0.0968314	0.0933431	0.128177	0.0968314	0.0933431	0.128177	0.0968314	0.0933431	0.128177	0.0968314	0.0933431	0.128177	0.0968314	0.0933431	0.128177	0.0968314	0.0933431	0.128177
2,6,10-trimethyl tetradecane	0	0	0	0	0	0	0	0	0	0	0	0	0	0	0	0	0	0	0	0	0	0	0	0
Tridecane	0	0	0	0.0106199	0.00618706	0.00227446	0.0106199	0.00618706	0.00227446	0.0106199	0.00618706	0.00227446	0.0106199	0.00618706	0.00227446	0.0106199	0.00618706	0.00227446	0.0106199	0.00618706	0.00227446	0.0106199	0.00618706	0.00227446
Cedrene<alpha->	0	0	0	0	0	0	0	0	0	0	0	0	0	0	0	0	0	0	0	0	0	0	0	0
Tetradecane	0	0	0	0	0	0	0	0	0	0	0	0	0	0	0	0	0	0	0	0	0	0	0	0
Decane, 2-methyl-	0	0	0	0.0090333	0.00858302	0.00742468	0.0090333	0.00858302	0.00742468	0.0090333	0.00858302	0.00742468	0.0090333	0.00858302	0.00742468	0.0090333	0.00858302	0.00742468	0.0090333	0.00858302	0.00742468	0.0090333	0.00858302	0.00742468
Nonane, 2,6-dimethyl-	0	0	0	0.0164562	0.0161992	0.017493	0.0164562	0.0161992	0.017493	0.0164562	0.0161992	0.017493	0.0164562	0.0161992	0.017493	0.0164562	0.0161992	0.017493	0.0164562	0.0161992	0.017493	0.0164562	0.0161992	0.017493
2,4-bis(1,1-dimethylethyl) phenol	0	0	0	0.0195198	0.0155361	0.0175813	0.0195198	0.0155361	0.0175813	0.0195198	0.0155361	0.0175813	0.0195198	0.0155361	0.0175813	0.0195198	0.0155361	0.0175813	0.0195198	0.0155361	0.0175813	0.0195198	0.0155361	0.0175813
Phenol, 2,5-bis(1,1-dimethylethyl)-	0	0	0	0.00113763	0.00283568	0.00065304	0.00113763	0.00283568	0.00065304	0.00113763	0.00283568	0.00065304	0.00113763	0.00283568	0.00065304	0.00113763	0.00283568	0.00065304	0.00113763	0.00283568	0.00065304	0.00113763	0.00283568	0.00065304
Pentadecane	0	0	0	0.00358548	0.0037156	0.00477574	0.00358548	0.0037156	0.00477574	0.00358548	0.0037156	0.00477574	0.00358548	0.0037156	0.00477574	0.00358548	0.0037156	0.00477574	0.00358548	0.0037156	0.00477574	0.00358548	0.0037156	0.00477574
Dodecanoic acid	0.000211359	0.0034611	0.00131139	0	0	0	0.000211359	0.000211359	0.000211359	0.0034611	0.0034611	0.0034611	0.00131139	0.00131139	0.00131139	0.000211359	0.000211359	0.000211359	0.0034611	0.0034611	0.0034611	0.00131139	0.00131139	0.00131139
2,6,11,15-tetramethyl hexadecane	0	0	0	0	0	0	0	0	0	0	0	0	0	0	0	0	0	0	0	0	0	0	0	0
Pentadecane, 2,6,10-trimethyl-	0	0	0	0.00772838	0.00841155	0.0116609	0.00772838	0.00841155	0.0116609	0.00772838	0.00841155	0.0116609	0.00772838	0.00841155	0.0116609	0.00772838	0.00841155	0.0116609	0.00772838	0.00841155	0.0116609	0.00772838	0.00841155	0.0116609
Methyl tetradecanoate	0	0	0	0	0	0	0	0	0	0	0	0	0	0	0	0	0	0	0	0	0	0	0	0
Heptadecane	0.0102886	0.0517063	0.00122143	0.00356978	0.0128184	0.00441815	0.00671882	0.00252975	0.00587046	0.0481365	0.038888	0.0472882	0.00234835	0.0115969	0.00319672	0.0138584	0.023107	0.0147068	0.0552761	0.0645247	0.0561245	0.00479121	0.0140398	0.00563958
Tetradecanoic acid	0.00255914	0.00792515	0.00211901	0	0	0	0.00255914	0.00255914	0.00255914	0.00792515	0.00792515	0.00792515	0.00211901	0.00211901	0.00211901	0.00255914	0.00255914	0.00255914	0.00792515	0.00792515	0.00792515	0.00211901	0.00211901	0.00211901
1-Dodecanol, 3,7,11-trimethyl-	0	0	0	0.0146036	0.0100268	0.0129327	0.0146036	0.0100268	0.0129327	0.0146036	0.0100268	0.0129327	0.0146036	0.0100268	0.0129327	0.0146036	0.0100268	0.0129327	0.0146036	0.0100268	0.0129327	0.0146036	0.0100268	0.0129327
2-Hexadecene, 3,7,11,15-tetramethyl-, [R-[R*,R*-(E)]]-	0.00107472	0.0019391	0.00160727	0	0	0	0.00107472	0.00107472	0.00107472	0.0019391	0.0019391	0.0019391	0.00160727	0.00160727	0.00160727	0.00107472	0.00107472	0.00107472	0.0019391	0.0019391	0.0019391	0.00160727	0.00160727	0.00160727
Octadecane	0	0	0	0.000565156	0.00144504	0.00256804	0.000565156	0.00144504	0.00256804	0.000565156	0.00144504	0.00256804	0.000565156	0.00144504	0.00256804	0.000565156	0.00144504	0.00256804	0.000565156	0.00144504	0.00256804	0.000565156	0.00144504	0.00256804
Phytol, acetate	0.000276343	0.0990611	0.140884	0	0	0	0.000276343	0.000276343	0.000276343	0.0990611	0.0990611	0.0990611	0.140884	0.140884	0.140884	0.000276343	0.000276343	0.000276343	0.0990611	0.0990611	0.0990611	0.140884	0.140884	0.140884
2-Pentadecanone, 6,10,14-trimethyl-	0	0	0	0	0	0	0	0	0	0	0	0	0	0	0	0	0	0	0	0	0	0	0	0
3,7,11,15-Tetramethyl-2-hexadecen-1-ol	0.00357459	0.020776	0.0291656	0	0	0	0.00357459	0.00357459	0.00357459	0.020776	0.020776	0.020776	0.0291656	0.0291656	0.0291656	0.00357459	0.00357459	0.00357459	0.020776	0.020776	0.020776	0.0291656	0.0291656	0.0291656
Tridecane, 2-methyl-	0	0	0	0.00307954	0.00465778	0.00701365	0.00307954	0.00465778	0.00701365	0.00307954	0.00465778	0.00701365	0.00307954	0.00465778	0.00701365	0.00307954	0.00465778	0.00701365	0.00307954	0.00465778	0.00701365	0.00307954	0.00465778	0.00701365
7,9-Di-tert-butyl-1-oxaspiro(4,5)deca-6,9-diene-2,8-dione	0	0	0	0.00858869	0.00997898	0.013786	0.00858869	0.00997898	0.013786	0.00858869	0.00997898	0.013786	0.00858869	0.00997898	0.013786	0.00858869	0.00997898	0.013786	0.00858869	0.00997898	0.013786	0.00858869	0.00997898	0.013786
Methyl hexadecanoate	0.000727758	0.00607462	0.00894259	0.00361294	0.00452502	0.0067366	0.00288518	0.00379726	0.00600884	0.00246168	0.0015496	0.000661981	0.00532965	0.00441757	0.00220599	0.0043407	0.00525278	0.00746436	0.00968756	0.0105996	0.0128112	0.0125555	0.0134676	0.0156792
Nonadecane	0	0	0	0.00700834	0.00502183	0.00845756	0.00700834	0.00502183	0.00845756	0.00700834	0.00502183	0.00845756	0.00700834	0.00502183	0.00845756	0.00700834	0.00502183	0.00845756	0.00700834	0.00502183	0.00845756	0.00700834	0.00502183	0.00845756
n-Hexadecanoic acid	0.00183386	0.106246	0.0413488	0.118033	0.0923082	0.0472418	0.1162	0.0904743	0.0454079	0.0117877	0.0139376	0.059004	0.0766847	0.0509594	0.00589299	0.119867	0.0941421	0.0490756	0.224279	0.198554	0.153488	0.159382	0.133657	0.0885905
4-Nitro-1,3-phenylenediamine	0	0	0	0	0	0	0	0	0	0	0	0	0	0	0	0	0	0	0	0	0	0	0	0
11-Methyldodecanol	0	0	0	0	0	0	0	0	0	0	0	0	0	0	0	0	0	0	0	0	0	0	0	0
Ethyl hexadecanoate	0	0	0	0	0	0	0	0	0	0	0	0	0	0	0	0	0	0	0	0	0	0	0	0
Eicosane	0	0	0	0	0	0	0	0	0	0	0	0	0	0	0	0	0	0	0	0	0	0	0	0
Octadecanal	0	0	0	0.0049617	0.00359628	0.00592075	0.0049617	0.00359628	0.00592075	0.0049617	0.00359628	0.00592075	0.0049617	0.00359628	0.00592075	0.0049617	0.00359628	0.00592075	0.0049617	0.00359628	0.00592075	0.0049617	0.00359628	0.00592075
Methyl heptadecanoate	0	0	0	0	0	0	0	0	0	0	0	0	0	0	0	0	0	0	0	0	0	0	0	0
Methyl linoleate	0.0010961	0.00415877	0.00553295	0.00444114	0.00230219	0.000783897	0.00334504	0.00120609	0.000312206	0.000282371	0.00185658	0.00337487	0.00109181	0.00323076	0.00474905	0.00553725	0.0033983	0.00188	0.00859991	0.00646096	0.00494267	0.00997409	0.00783514	0.00631685
9,12,15-Octadecatrienoic acid, methyl ester	0.00150687	0.0111366	0.0189105	0.00360337	0.00116704	0.00170558	0.0020965	0.000339831	0.00019871	0.00753325	0.00996958	0.00943104	0.0153071	0.0177435	0.0172049	0.00511023	0.00267391	0.00321245	0.01474	0.0123037	0.0128422	0.0225139	0.0200775	0.0206161
Phytol	0.00290197	0.0381835	0.0252306	0.00987768	0.0404348	0.0191519	0.00697571	0.0375329	0.01625	0.0283058	0.00225133	0.0190316	0.0153529	0.0152042	0.00607867	0.0127797	0.0433368	0.0220539	0.0480612	0.0786183	0.0573354	0.0351083	0.0656654	0.0443825
Methyl stearate	0	0	0	0	0	0	0	0	0	0	0	0	0	0	0	0	0	0	0	0	0	0	0	0
9E-Octadecenoic acid	0	0	0	0	0	0	0	0	0	0	0	0	0	0	0	0	0	0	0	0	0	0	0	0
9,12,15-Octadecatrienoic acid, (E,E,E)-	0	0	0	0	0	0	0	0	0	0	0	0	0	0	0	0	0	0	0	0	0	0	0	0
9,12,15-Octadecatrienoic acid, (Z,Z,Z)-	0.000965292	0.212562	0.0601666	0.116257	0.162806	0.00936408	0.115292	0.16184	0.00839878	0.0963054	0.0497567	0.203198	0.0560902	0.102639	0.0508026	0.117222	0.163771	0.0103294	0.328819	0.375368	0.221926	0.176424	0.222972	0.0695307
Octadecanoic acid	0.000747614	0.0605515	0.0201826	0.0440849	0.0122723	0.0305099	0.0433372	0.0115247	0.0297623	0.0164667	0.0482792	0.0300416	0.0239023	0.00791028	0.0103273	0.0448325	0.0130199	0.0312575	0.104636	0.0728238	0.0910614	0.0642674	0.0324549	0.0506924
3-methylbutyl pentadecanoate	0	0	0	0	0	0	0	0	0	0	0	0	0	0	0	0	0	0	0	0	0	0	0	0
Docosane	0.00530584	0.00722145	0.00625836	0.00803721	0.0368982	0.137141	0.00273137	0.0315924	0.131835	0.000815757	0.0296768	0.12992	0.00177885	0.0306399	0.130883	0.013343	0.0422041	0.142447	0.0152587	0.0441197	0.144363	0.0142956	0.0431566	0.143399
Butyl citrate	0	0	0	0	0	0	0	0	0	0	0	0	0	0	0	0	0	0	0	0	0	0	0	0
Tricosane	0.898214	0.0487837	0.0339687	0.00870867	0.00469096	0.0122358	0.889505	0.893523	0.885978	0.040075	0.0440927	0.0365478	0.0252601	0.0292778	0.0217329	0.906922	0.902905	0.910449	0.0574923	0.0534746	0.0610195	0.0426774	0.0386597	0.0462046
4,8,12,16-Tetramethylheptadecan-4-olide	0.00598076	0.0176912	0.0315187	0	0	0	0.00598076	0.00598076	0.00598076	0.0176912	0.0176912	0.0176912	0.0315187	0.0315187	0.0315187	0.00598076	0.00598076	0.00598076	0.0176912	0.0176912	0.0176912	0.0315187	0.0315187	0.0315187
Tetracosane	0.00269146	0.016189	0.0235075	0	0	0	0.00269146	0.00269146	0.00269146	0.016189	0.016189	0.016189	0.0235075	0.0235075	0.0235075	0.00269146	0.00269146	0.00269146	0.016189	0.016189	0.016189	0.0235075	0.0235075	0.0235075
Heneicosanoic acid, methyl ester	0	0	0	0	0	0	0	0	0	0	0	0	0	0	0	0	0	0	0	0	0	0	0	0
Tetracosane	0.00195546	0.0181209	0.0523262	0.00395797	0.00472915	0.00834445	0.00200251	0.00277369	0.00638899	0.014163	0.0133918	0.00977648	0.0483683	0.0475971	0.0439818	0.00591342	0.0066846	0.0102999	0.0220789	0.0228501	0.0264654	0.0562842	0.0570554	0.0606707
C20-ol	0.00172477	0.0104323	0.0123143	0	0	0	0.00172477	0.00172477	0.00172477	0.0104323	0.0104323	0.0104323	0.0123143	0.0123143	0.0123143	0.00172477	0.00172477	0.00172477	0.0104323	0.0104323	0.0104323	0.0123143	0.0123143	0.0123143
Kaur-16-ene, (8.beta.,13.beta.)-	0.00194321	0.00678265	0.0190151	0	0	0	0.00194321	0.00194321	0.00194321	0.00678265	0.00678265	0.00678265	0.0190151	0.0190151	0.0190151	0.00194321	0.00194321	0.00194321	0.00678265	0.00678265	0.00678265	0.0190151	0.0190151	0.0190151
Docosanoic acid, methyl ester	0	0	0	0	0	0	0	0	0	0	0	0	0	0	0	0	0	0	0	0	0	0	0	0
Pentacosane	0.0202282	0.0220936	0.0312878	0.011601	0.00628909	0.00618856	0.00862723	0.0139391	0.0140396	0.0104926	0.0158045	0.015905	0.0196868	0.0249987	0.0250992	0.0318292	0.0265173	0.0264168	0.0336946	0.0283827	0.0282821	0.0428888	0.0375769	0.0374764
Hexacosane	0.00153354	0.0145875	0.0386231	0.00558408	0.0114962	0.0134527	0.00405054	0.00996267	0.0119192	0.00900346	0.00309133	0.0011348	0.033039	0.0271268	0.0251703	0.00711763	0.0130298	0.0149863	0.0201716	0.0260838	0.0280403	0.0442071	0.0501193	0.0520758
Pyrimidine-2,4,6(1H,3H,5H)-trione, 5-[3-[2-(4-tert-butylphenoxy)ethoxy]benzylidene]-	0	0	0	0.00221167	0.000884103	0.0119763	0.00221167	0.000884103	0.0119763	0.00221167	0.000884103	0.0119763	0.00221167	0.000884103	0.0119763	0.00221167	0.000884103	0.0119763	0.00221167	0.000884103	0.0119763	0.00221167	0.000884103	0.0119763
Heptacosane	0	0	0	0.000830252	0.00141438	0.00544763	0.000830252	0.00141438	0.00544763	0.000830252	0.00141438	0.00544763	0.000830252	0.00141438	0.00544763	0.000830252	0.00141438	0.00544763	0.000830252	0.00141438	0.00544763	0.000830252	0.00141438	0.00544763
13-Docosenamide, (Z)-	0	0	0	0	0	0	0	0	0	0	0	0	0	0	0	0	0	0	0	0	0	0	0	0
Squalene	0.00562139	0.0477618	0.100005	0.00199926	0.00288407	0.00267847	0.00362213	0.00273732	0.00294293	0.0457626	0.0448778	0.0450834	0.0980059	0.0971211	0.0973267	0.00762066	0.00850546	0.00829986	0.0497611	0.0506459	0.0504403	0.102004	0.102889	0.102684
Octacosane	0.00217361	0.00743808	0.0470076	0.00631565	0.00565293	0.00898581	0.00414205	0.00347933	0.0068122	0.00112243	0.00178515	0.00154773	0.040692	0.0413547	0.0380218	0.00848926	0.00782654	0.0111594	0.0137537	0.013091	0.0164239	0.0533233	0.0526605	0.0559934
Vitamin E acetate	0	0	0	0	0	0	0	0	0	0	0	0	0	0	0	0	0	0	0	0	0	0	0	0
Nonacosane	0.00126008	0.0109359	0.0154727	0	0	0	0.00126008	0.00126008	0.00126008	0.0109359	0.0109359	0.0109359	0.0154727	0.0154727	0.0154727	0.00126008	0.00126008	0.00126008	0.0109359	0.0109359	0.0109359	0.0154727	0.0154727	0.0154727
.beta.-Tocopherol	0	0	0	0	0	0	0	0	0	0	0	0	0	0	0	0	0	0	0	0	0	0	0	0
Triacontane	0	0	0	0.00100568	0.00218945	0.00425105	0.00100568	0.00218945	0.00425105	0.00100568	0.00218945	0.00425105	0.00100568	0.00218945	0.00425105	0.00100568	0.00218945	0.00425105	0.00100568	0.00218945	0.00425105	0.00100568	0.00218945	0.00425105
.gamma.-Tocopherol	0.00276035	0.00409517	0.00471722	0.0121349	0.0267161	0.0086864	0.00937452	0.0239557	0.00592605	0.0080397	0.0226209	0.00459123	0.00741765	0.0219988	0.00396918	0.0148952	0.0294764	0.0114467	0.01623	0.0308112	0.0127816	0.0168521	0.0314333	0.0134036
Cholesterol	0	0	0	0.0109594	0.0138663	0.00277561	0.0109594	0.0138663	0.00277561	0.0109594	0.0138663	0.00277561	0.0109594	0.0138663	0.00277561	0.0109594	0.0138663	0.00277561	0.0109594	0.0138663	0.00277561	0.0109594	0.0138663	0.00277561
Vitamin E	0.00472067	0.0316809	0.0773568	0	0	0	0.00472067	0.00472067	0.00472067	0.0316809	0.0316809	0.0316809	0.0773568	0.0773568	0.0773568	0.00472067	0.00472067	0.00472067	0.0316809	0.0316809	0.0316809	0.0773568	0.0773568	0.0773568
Fumaric acid, 2,4-dimethylpent-3-yl tridecyl ester	0	0	0	0	0	0	0	0	0	0	0	0	0	0	0	0	0	0	0	0	0	0	0	0
Cholestane, 4,5-epoxy-, (4.beta.,5.beta.)-	0	0	0	0	0	0	0	0	0	0	0	0	0	0	0	0	0	0	0	0	0	0	0	0
Hentriacontane	0	0	0	0.00114617	0.00937596	0.0044477	0.00114617	0.00937596	0.0044477	0.00114617	0.00937596	0.0044477	0.00114617	0.00937596	0.0044477	0.00114617	0.00937596	0.0044477	0.00114617	0.00937596	0.0044477	0.00114617	0.00937596	0.0044477
5-Cholestene-3-ol, 24-methyl-	0.00578345	0.00508133	0.000948628	0	0	0	0.00578345	0.00578345	0.00578345	0.00508133	0.00508133	0.00508133	0.000948628	0.000948628	0.000948628	0.00578345	0.00578345	0.00578345	0.00508133	0.00508133	0.00508133	0.000948628	0.000948628	0.000948628
Campesterol	0.00180514	0.00761661	0.0180144	0.00244448	0.0119348	0.0448519	0.000639344	0.0101296	0.0430467	0.00517212	0.00431818	0.0372353	0.01557	0.00607966	0.0268374	0.00424963	0.0137399	0.046657	0.0100611	0.0195514	0.0524685	0.0204589	0.0299492	0.0628663
Stigmasterol	0.00251719	0.0207623	0.029351	0	0	0	0.00251719	0.00251719	0.00251719	0.0207623	0.0207623	0.0207623	0.029351	0.029351	0.029351	0.00251719	0.00251719	0.00251719	0.0207623	0.0207623	0.0207623	0.029351	0.029351	0.029351
.beta.-Sitosterol	0.00265209	0.0632639	0.0716844	0	0	0	0.00265209	0.00265209	0.00265209	0.0632639	0.0632639	0.0632639	0.0716844	0.0716844	0.0716844	0.00265209	0.00265209	0.00265209	0.0632639	0.0632639	0.0632639	0.0716844	0.0716844	0.0716844
.gamma.-Sitosterol	0	0	0	0.0503942	0.00310016	0.00219805	0.0503942	0.00310016	0.00219805	0.0503942	0.00310016	0.00219805	0.0503942	0.00310016	0.00219805	0.0503942	0.00310016	0.00219805	0.0503942	0.00310016	0.00219805	0.0503942	0.00310016	0.00219805
Stigmastanol	0	0	0	0	0	0	0	0	0	0	0	0	0	0	0	0	0	0	0	0	0	0	0	0
.beta.-Amyrin	0.00139894	0.0090948	0.0199228	0	0	0	0.00139894	0.00139894	0.00139894	0.0090948	0.0090948	0.0090948	0.0199228	0.0199228	0.0199228	0.00139894	0.00139894	0.00139894	0.0090948	0.0090948	0.0090948	0.0199228	0.0199228	0.0199228
Tirucallol	0	0	0	0.0098643	0.00881585	0.0104141	0.0098643	0.00881585	0.0104141	0.0098643	0.00881585	0.0104141	0.0098643	0.00881585	0.0104141	0.0098643	0.00881585	0.0104141	0.0098643	0.00881585	0.0104141	0.0098643	0.00881585	0.0104141
.alpha.-Amyrin	0.00152815	0.00343211	0.00697321	0.0218218	0.0390045	0.00307254	0.0202936	0.0374764	0.00154439	0.0183897	0.0355724	0.000359576	0.0148486	0.0320313	0.00390067	0.0233499	0.0405327	0.00460069	0.0252539	0.0424366	0.00650465	0.028795	0.0459777	0.0100457
Lanosta-8,24-dien-3-ol, acetate, (3.beta.)-	0	0	0	0.0323361	0.00417693	0.00287706	0.0323361	0.00417693	0.00287706	0.0323361	0.00417693	0.00287706	0.0323361	0.00417693	0.00287706	0.0323361	0.00417693	0.00287706	0.0323361	0.00417693	0.00287706	0.0323361	0.00417693	0.00287706
D:B-Friedo-B':A'-neogammacer-5-en-3-ol, (3.beta.)-	0	0	0	0	0	0	0	0	0	0	0	0	0	0	0	0	0	0	0	0	0	0	0	0
Androstan-4-one, (5.beta.)-	0	0	0	0.00281583	0.00620409	0.00435826	0.00281583	0.00620409	0.00435826	0.00281583	0.00620409	0.00435826	0.00281583	0.00620409	0.00435826	0.00281583	0.00620409	0.00435826	0.00281583	0.00620409	0.00435826	0.00281583	0.00620409	0.00435826
12-Oleanen-3-yl acetate, (3.alpha.)-	0	0	0	0	0	0	0	0	0	0	0	0	0	0	0	0	0	0	0	0	0	0	0	0
Lup-20(29)-en-3-ol, acetate, (3.beta.)-	0	0	0	0.019974	0.027248	0.00627771	0.019974	0.027248	0.00627771	0.019974	0.027248	0.00627771	0.019974	0.027248	0.00627771	0.019974	0.027248	0.00627771	0.019974	0.027248	0.00627771	0.019974	0.027248	0.00627771
A'-Neogammacer-22(29)-en-3-ol, acetate, (3.beta.,21.beta.)-	0	0	0	0.00801505	0.00623755	0.00170884	0.00801505	0.00623755	0.00170884	0.00801505	0.00623755	0.00170884	0.00801505	0.00623755	0.00170884	0.00801505	0.00623755	0.00170884	0.00801505	0.00623755	0.00170884	0.00801505	0.00623755	0.00170884
Sum	1	1	1	1	1	1	1.89456	1.89869	1.8959	1.30646	1.23102	1.61681	1.59397	1.57228	1.63111	2	2	2	2	2	2	2	2	2

### Sheet: Bray–Curtis for each pair
	Bray–Curtis for each pair
Numerator	M1-F1	M1-F2	M1-F3	M2-F1	M2-F2	M2-F3	M3-F1	M3-F2	M3-F3
Denominator	M1+F1	M1+F2	M1+F3	M2+F1	M2+F2	M2+F3	M3+F1	M3+F2	M3+F3
Bray-Curtis Values	0.94728	0.949346	0.94795	0.65323	0.61551	0.808406	0.796986	0.78614	0.815557

### Sheet: Distance Matrix
			MAIZE R1	MAIZE R2	MAIZE R3	FALL ARMYWORM R1	FALL ARMYWORM R2	FALL ARMYWORM R3
		MAIZE R1	0	0.850132	0.878587	0.94728	0.949346	0.94795
		MAIZE R2	0.850132	0	0.349348	0.65323	0.61551	0.808406
		MAIZE R3	0.878587	0.349348	0	0.796986	0.78614	0.815557
		FALL ARMYWORM R1	0.94728	0.65323	0.796986	0	0.199633	0.347501
		FALL ARMYWORM R2	0.949346	0.61551	0.78614	0.199633	0	0.336983
		FALL ARMYWORM R3	0.94795	0.808406	0.815557	0.347501	0.336983	0

### Sheet: NMDS_Coordinates
	Sample	x	y		Fitted distances	MAIZE R1	MAIZE R2	MAIZE R3	FALL ARMYWORM R1	FALL ARMYWORM R2	FALL ARMYWORM R3
	MAIZE R1	0	0		MAIZE R1	0	0.733006	0.965578	0.86127	0.887746	1.12212
	MAIZE R2	-0.723854	-0.115467		MAIZE R2	0.733006	0	0.243241	0.692997	0.599055	0.75021
	MAIZE R3	-0.962973	-0.0708801		MAIZE R3	0.965578	0.243241	0	0.857078	0.740912	0.832804
	FALL ARMYWORM R1	-0.433036	-0.74449		FALL ARMYWORM R1	0.86127	0.692997	0.857078	0	0.135412	0.306009
	FALL ARMYWORM R2	-0.557407	-0.690934		FALL ARMYWORM R2	0.887746	0.599055	0.740912	0.135412	0	0.234629
	FALL ARMYWORM R3	-0.714053	-0.865613		FALL ARMYWORM R3	1.12212	0.75021	0.832804	0.306009	0.234629	0
	Stress	0.112932

### Sheet: Plotting Data
Sample	x	y
Maize	0	0
Maize	-0.723854	-0.115467
Maize	-0.962973	-0.0708801
Fall Armyworm	-0.433036	-0.74449
Fall Armyworm	-0.557407	-0.690934
Fall Armyworm	-0.714053	-0.865613
